# A high-resolution transcriptomic and spatial atlas of cell types in the whole mouse brain

**DOI:** 10.1101/2023.03.06.531121

**Authors:** Zizhen Yao, Cindy T. J. van Velthoven, Michael Kunst, Meng Zhang, Delissa McMillen, Changkyu Lee, Won Jung, Jeff Goldy, Aliya Abdelhak, Pamela Baker, Eliza Barkan, Darren Bertagnolli, Jazmin Campos, Daniel Carey, Tamara Casper, Anish Bhaswanth Chakka, Rushil Chakrabarty, Sakshi Chavan, Min Chen, Michael Clark, Jennie Close, Kirsten Crichton, Scott Daniel, Tim Dolbeare, Lauren Ellingwood, James Gee, Alexandra Glandon, Jessica Gloe, Joshua Gould, James Gray, Nathan Guilford, Junitta Guzman, Daniel Hirschstein, Windy Ho, Kelly Jin, Matthew Kroll, Kanan Lathia, Arielle Leon, Brian Long, Zoe Maltzer, Naomi Martin, Rachel McCue, Emma Meyerdierks, Thuc Nghi Nguyen, Trangthanh Pham, Christine Rimorin, Augustin Ruiz, Nadiya Shapovalova, Cliff Slaughterbeck, Josef Sulc, Michael Tieu, Amy Torkelson, Herman Tung, Nasmil Valera Cuevas, Katherine Wadhwani, Katelyn Ward, Boaz Levi, Colin Farrell, Carol L. Thompson, Shoaib Mufti, Chelsea M. Pagan, Lauren Kruse, Nick Dee, Susan M. Sunkin, Luke Esposito, Michael J. Hawrylycz, Jack Waters, Lydia Ng, Kimberly A. Smith, Bosiljka Tasic, Xiaowei Zhuang, Hongkui Zeng

**Author notes:** Corresponding authors: Zizhen Yao and Hongkui Zeng.

## Abstract

The mammalian brain is composed of millions to billions of cells that are organized into numerous cell types with specific spatial distribution patterns and structural and functional properties. An essential step towards understanding brain function is to obtain a parts list, i.e., a catalog of cell types, of the brain. Here, we report a comprehensive and high-resolution transcriptomic and spatial cell type atlas for the whole adult mouse brain. The cell type atlas was created based on the combination of two single-cell-level, whole-brain-scale datasets: a single-cell RNA-sequencing (scRNA-seq) dataset of ∼7 million cells profiled, and a spatially resolved transcriptomic dataset of ∼4.3 million cells using MERFISH. The atlas is hierarchically organized into five nested levels of classification: 7 divisions, 32 classes, 306 subclasses, 1,045 supertypes and 5,200 clusters. We systematically analyzed the neuronal, non-neuronal, and immature neuronal cell types across the brain and identified a high degree of correspondence between transcriptomic identity and spatial specificity for each cell type. The results reveal unique features of cell type organization in different brain regions, in particular, a dichotomy between the dorsal and ventral parts of the brain: the dorsal part contains relatively fewer yet highly divergent neuronal types, whereas the ventral part contains more numerous neuronal types that are more closely related to each other. We also systematically characterized cell-type specific expression of neurotransmitters, neuropeptides, and transcription factors. The study uncovered extraordinary diversity and heterogeneity in neurotransmitter and neuropeptide expression and co-expression patterns in different cell types across the brain, suggesting they mediate a myriad of modes of intercellular communications. Finally, we found that transcription factors are major determinants of cell type classification in the adult mouse brain and identified a combinatorial transcription factor code that defines cell types across all parts of the brain. The whole-mouse-brain transcriptomic and spatial cell type atlas establishes a benchmark reference atlas and a foundational resource for deep and integrative investigations of cell type and circuit function, development, and evolution of the mammalian brain.
