## Supplementary Table 2 for "A high-resolution transcriptomic and spatial atlas of cell types in the whole mouse brain"

### Sheet: donor.table
external_donor_name	full_genotype	sex	light_cycle	light_cycle_time_(hr)	method	age	n_cells_preQC	n_cells_postQC	roi.1	roi.2	roi.3	facs_population_plan.1	facs_population_plan.2	facs_population_plan.3
352353	Snap25-IRES2-Cre/wt;Ai14(RCL-tdT)/wt	M	Light	14:10	10Xv2	57 days	50543	43481	MOp	NA	NA	RFP-positive	NA	NA
352356	Snap25-IRES2-Cre/wt;Ai14(RCL-tdT)/wt	M	Light	14:10	10Xv2	57 days	42687	36385	MOp	NA	NA	RFP-positive	NA	NA
352357	Snap25-IRES2-Cre/wt;Ai14(RCL-tdT)/wt	M	Light	14:10	10Xv2	58 days	52687	43614	MOp	NA	NA	RFP-positive	NA	NA
355877	Snap25-IRES2-Cre/wt;Ai14(RCL-tdT)/wt	M	Light	14:10	10Xv2	58 days	14636	7856	VISa	VISpos	NA	RFP-positive	NA	NA
355878	Snap25-IRES2-Cre/wt;Ai14(RCL-tdT)/wt	M	Light	14:10	10Xv2	59 days	42705	36330	VISl	VISm	VISp	RFP-positive	NA	NA
365616	Snap25-IRES2-Cre/wt;Ai14(RCL-tdT)/wt	M	Light	14:10	10Xv2	58 days	14692	5754	VISm	VISp	NA	RFP-positive	NA	NA
365617	Snap25-IRES2-Cre/wt;Ai14(RCL-tdT)/wt	M	Light	14:10	10Xv2	58 days	28503	25000	VISl	VISm	VISp	RFP-positive	NA	NA
365619	Snap25-IRES2-Cre/wt;Ai14(RCL-tdT)/wt	F	Light	14:10	10Xv2	59 days	51871	45579	VIS	NA	NA	RFP-positive	NA	NA
366292	Snap25-IRES2-Cre/wt;Ai14(RCL-tdT)/wt	M	Light	14:10	10Xv2	57 days	54087	38746	VIS	NA	NA	RFP-positive	NA	NA
366676	Snap25-IRES2-Cre/wt;Ai14(RCL-tdT)/wt	M	Light	14:10	10Xv2	59 days	84672	68102	VIS	NA	NA	RFP-positive	NA	NA
366678	Snap25-IRES2-Cre/wt;Ai14(RCL-tdT)/wt	M	Light	14:10	10Xv2	59 days	79844	64788	VIS	NA	NA	RFP-positive	NA	NA
371230	Snap25-IRES2-Cre/wt;Ai14(RCL-tdT)/wt	M	Light	14:10	10Xv2	55 days	20596	17094	ACA	NA	NA	RFP-positive	NA	NA
371232	Snap25-IRES2-Cre/wt;Ai14(RCL-tdT)/wt	F	Light	14:10	10Xv2	56 days	30067	23698	ACA	NA	NA	RFP-positive	NA	NA
372312	Snap25-IRES2-Cre/wt;Ai14(RCL-tdT)/wt	M	Light	14:10	10Xv2	52 days	40778	32191	PL-ILA-ORB	NA	NA	RFP-positive	NA	NA
372314	Snap25-IRES2-Cre/wt;Ai14(RCL-tdT)/wt	M	Light	14:10	10Xv2	53 days	20156	15351	PL-ILA-ORB	NA	NA	RFP-positive	NA	NA
372317	Snap25-IRES2-Cre/wt;Ai14(RCL-tdT)/wt	F	Light	14:10	10Xv2	56 days	24083	18101	AId-AIv-AIp	NA	NA	RFP-positive	NA	NA
373314	Snap25-IRES2-Cre/wt;Ai14(RCL-tdT)/wt	M	Light	14:10	10Xv2	51 days	8730	6967	AId-AIv	NA	NA	RFP-positive	NA	NA
373822	Snap25-IRES2-Cre/wt;Ai14(RCL-tdT)/wt	M	Light	14:10	10Xv2	52 days	43735	29762	RSP	NA	NA	RFP-positive	NA	NA
374158	Snap25-IRES2-Cre/wt;Ai14(RCL-tdT)/wt	M	Light	14:10	10Xv2	53 days	31919	18696	RSP	NA	NA	RFP-positive	NA	NA
374159	Snap25-IRES2-Cre/wt;Ai14(RCL-tdT)/wt	M	Light	14:10	10Xv2	54 days	21416	14373	TEa-PERI-ECT	NA	NA	RFP-positive	NA	NA
374160	Snap25-IRES2-Cre/wt;Ai14(RCL-tdT)/wt	M	Light	14:10	10Xv2	55 days	28615	15494	TEa-PERI-ECT	NA	NA	RFP-positive	NA	NA
374165	Snap25-IRES2-Cre/wt;Ai14(RCL-tdT)/wt	F	Light	14:10	10Xv2	56 days	40935	24943	HIP	NA	NA	RFP-positive	NA	NA
374166	Snap25-IRES2-Cre/wt;Ai14(RCL-tdT)/wt	F	Light	14:10	10Xv2	57 days	6186	5098	AId-AIv-AIp	NA	NA	RFP-positive	NA	NA
380340	Snap25-IRES2-Cre/wt;Ai14(RCL-tdT)/wt	M	Light	14:10	10Xv2	56 days	33723	29459	ENT	NA	NA	RFP-positive	NA	NA
380345	Snap25-IRES2-Cre/wt;Ai14(RCL-tdT)/wt	F	Light	14:10	10Xv2	57 days	46666	33980	ENT	NA	NA	RFP-positive	NA	NA
381293	Snap25-IRES2-Cre/wt;Ai14(RCL-tdT)/wt	M	Light	14:10	10Xv2	53 days	36301	27933	PAR-POST-PRE-SUB-ProS	NA	NA	RFP-positive	NA	NA
381295	Snap25-IRES2-Cre/wt;Ai14(RCL-tdT)/wt	F	Light	14:10	10Xv2	54 days	33303	24583	PAR-POST-PRE-SUB-ProS	NA	NA	RFP-positive	NA	NA
381296	Snap25-IRES2-Cre/wt;Ai14(RCL-tdT)/wt	F	Light	14:10	10Xv2	55 days	20988	16681	ACA	NA	NA	RFP-positive	NA	NA
381917	Snap25-IRES2-Cre/wt;Ai14(RCL-tdT)/wt	M	Light	14:10	10Xv2	56 days	75145	61012	HIP	NA	NA	RFP-positive	NA	NA
385670	Snap25-IRES2-Cre/wt;Ai14(RCL-tdT)/wt	M	Light	14:10	10Xv2	58 days	8071	5622	TEa-PERI-ECT	NA	NA	RFP-positive	NA	NA
385673	Snap25-IRES2-Cre/wt;Ai14(RCL-tdT)/wt	M	Light	14:10	10Xv2	59 days	23536	14499	HY LZ	NA	NA	RFP-positive	NA	NA
392473	Snap25-IRES2-Cre/wt;Ai14(RCL-tdT)/wt	F	Light	14:10	10Xv2	55 days	5805	4277	AId-AIv	NA	NA	RFP-positive	NA	NA
392474	Snap25-IRES2-Cre/wt;Ai14(RCL-tdT)/wt	F	Light	14:10	10Xv2	55 days	9069	6165	HY LZ	NA	NA	RFP-positive	NA	NA
395342	Snap25-IRES2-Cre/wt;Ai14(RCL-tdT)/wt	F	Light	14:10	10Xv2	56 days	11858	8234	TEa-PERI-ECT	NA	NA	RFP-positive	NA	NA
395345	Snap25-IRES2-Cre/wt;Ai14(RCL-tdT)/wt	F	Light	14:10	10Xv2	56 days	13546	10831	TEa-PERI-ECT	NA	NA	RFP-positive	NA	NA
396975	Snap25-IRES2-Cre/wt;Ai14(RCL-tdT)/wt	M	Light	14:10	10Xv2	59 days	9422	7328	AId-AIv	NA	NA	RFP-positive	NA	NA
396976	Snap25-IRES2-Cre/wt;Ai14(RCL-tdT)/wt	M	Light	14:10	10Xv2	59 days	9326	6963	AId-AIv-AIp	NA	NA	RFP-positive	NA	NA
398348	Snap25-IRES2-Cre/wt;Ai14(RCL-tdT)/wt	F	Light	14:10	10Xv2	54 days	6157	4477	AId-AIv-AIp	NA	NA	RFP-positive	NA	NA
404122	Snap25-IRES2-Cre/wt;Ai14(RCL-tdT)/wt	M	Light	14:10	10Xv2	58 days	31718	17035	TH - Anterior	TH - Posterior	NA	RFP-positive	NA	NA
404123	Snap25-IRES2-Cre/wt;Ai14(RCL-tdT)/wt	M	Light	14:10	10Xv2	58 days	36765	19965	TH - Middle-lateral	TH - Middle-medial	NA	RFP-positive	NA	NA
404124	Snap25-IRES2-Cre/wt;Ai14(RCL-tdT)/wt	M	Light	14:10	10Xv2	59 days	34623	24688	TH - Anterior	TH - Posterior	NA	RFP-positive	NA	NA
404125	Snap25-IRES2-Cre/wt;Ai14(RCL-tdT)/wt	M	Light	14:10	10Xv2	59 days	21709	14000	TH - Middle-lateral	TH - Middle-medial	NA	RFP-positive	NA	NA
407901	Snap25-IRES2-Cre/wt;Ai14(RCL-tdT)/wt	M	Light	14:10	10Xv2	54 days	19663	12564	TH - Posterior	NA	NA	RFP-positive	NA	NA
407905	Snap25-IRES2-Cre/wt;Ai14(RCL-tdT)/wt	F	Light	14:10	10Xv2	55 days	47387	29041	TH - Middle-lateral	TH - Middle-medial	NA	RFP-positive	NA	NA
407906	Snap25-IRES2-Cre/wt;Ai14(RCL-tdT)/wt	F	Light	14:10	10Xv2	55 days	26997	20186	AUD	NA	NA	RFP-positive	NA	NA
410107	Snap25-IRES2-Cre/wt;Ai14(RCL-tdT)/wt	F	Light	14:10	10Xv2	58 days	33422	20594	SSp	NA	NA	RFP-positive	NA	NA
410108	Snap25-IRES2-Cre/wt;Ai14(RCL-tdT)/wt	F	Light	14:10	10Xv2	58 days	29854	19798	SSp	NA	NA	RFP-positive	NA	NA
410109	Snap25-IRES2-Cre/wt;Ai14(RCL-tdT)/wt	F	Light	14:10	10Xv2	57 days	17493	13254	AUD	NA	NA	RFP-positive	NA	NA
410110	Snap25-IRES2-Cre/wt;Ai14(RCL-tdT)/wt	F	Light	14:10	10Xv2	57 days	5680	4167	PTLp	NA	NA	RFP-positive	NA	NA
412204	Snap25-IRES2-Cre/wt;Ai14(RCL-tdT)/wt	F	Light	14:10	10Xv2	59 days	14089	10609	PTLp	NA	NA	RFP-positive	NA	NA
412866	Snap25-IRES2-Cre/wt;Ai14(RCL-tdT)/wt	M	Light	14:10	10Xv2	56 days	67372	44103	SSs-GU-VISC-AIp	NA	NA	RFP-positive	NA	NA
414899	Snap25-IRES2-Cre/wt;Ai14(RCL-tdT)/wt	M	Light	14:10	10Xv2	53 days	8737	6502	PTLp	NA	NA	RFP-positive	NA	NA
414901	Snap25-IRES2-Cre/wt;Ai14(RCL-tdT)/wt	M	Light	14:10	10Xv2	53 days	7954	5926	PTLp	NA	NA	RFP-positive	NA	NA
414902	Snap25-IRES2-Cre/wt;Ai14(RCL-tdT)/wt	M	Light	14:10	10Xv2	57 days	24653	17926	AUD	NA	NA	RFP-positive	NA	NA
414905	Snap25-IRES2-Cre/wt;Ai14(RCL-tdT)/wt	F	Light	14:10	10Xv2	57 days	25873	19486	AUD	NA	NA	RFP-positive	NA	NA
414906	Snap25-IRES2-Cre/wt;Ai14(RCL-tdT)/wt	F	Light	14:10	10Xv2	59 days	32550	22118	SSs-GU-VISC-AIp	NA	NA	RFP-positive	NA	NA
414907	Snap25-IRES2-Cre/wt;Ai14(RCL-tdT)/wt	F	Light	14:10	10Xv2	59 days	35262	12386	MB - SC	NA	NA	RFP-positive	NA	NA
418113	Snap25-IRES2-Cre/wt;Ai14(RCL-tdT)/wt	M	Light	14:10	10Xv2	56 days	36487	22898	HY - MEZ-PVZ-PVR	NA	NA	RFP-positive	NA	NA
418115	Snap25-IRES2-Cre/wt;Ai14(RCL-tdT)/wt	F	Light	14:10	10Xv2	56 days	17412	11622	HY LZ	NA	NA	RFP-positive	NA	NA
421226	Snap25-IRES2-Cre/wt;Ai14(RCL-tdT)/wt	M	Light	14:10	10Xv2	54 days	25409	11455	MB - SC	NA	NA	RFP-positive	NA	NA
421227	Snap25-IRES2-Cre/wt;Ai14(RCL-tdT)/wt	M	Light	14:10	10Xv2	53 days	44052	29218	HY - MEZ-PVZ-PVR	NA	NA	RFP-positive	NA	NA
423499	Snap25-IRES2-Cre/wt;Ai14(RCL-tdT)/wt	M	Light	14:10	10Xv2	59 days	17130	6054	MB - SC	NA	NA	RFP-positive	NA	NA
425671	Snap25-IRES2-Cre/wt;Ai14(RCL-tdT)/wt	M	Light	14:10	10Xv2	56 days	19408	12045	MOs-FRP	NA	NA	RFP-positive	NA	NA
425676	Snap25-IRES2-Cre/wt;Ai14(RCL-tdT)/wt	F	Light	14:10	10Xv2	54 days	47570	16168	HY - MEZ-PVZ-PVR	NA	NA	RFP-positive	NA	NA
426001	Snap25-IRES2-Cre/wt;Ai14(RCL-tdT)/wt	M	Light	14:10	10Xv3	61 days	14975	4676	HB - MY	NA	NA	RFP-positive	NA	NA
426003	Snap25-IRES2-Cre/wt;Ai14(RCL-tdT)/wt	M	Light	14:10	10Xv3	61 days	32738	20752	MOp	NA	NA	RFP-positive	NA	NA
426004	Snap25-IRES2-Cre/wt;Ai14(RCL-tdT)/wt	F	Light	14:10	10Xv2	61 days	32663	22751	MOs-FRP	NA	NA	RFP-positive	NA	NA
427378	Snap25-IRES2-Cre/wt;Ai14(RCL-tdT)/wt	F	Light	14:10	10Xv3	58 days	38070	25640	MOp	NA	NA	RFP-positive	NA	NA
434444	Snap25-IRES2-Cre/wt;Ai14(RCL-tdT)/wt	M	Light	14:10	10Xv2	60 days	16416	9604	CTXsp - CLA-EP-LA-BLA-BMA-PA	NA	NA	RFP-positive	NA	NA
434450	Snap25-IRES2-Cre/wt;Ai14(RCL-tdT)/wt	F	Light	14:10	10Xv2	61 days	20476	9910	CTXsp - CLA-EP-LA-BLA-BMA-PA	NA	NA	RFP-positive	NA	NA
434989	Snap25-IRES2-Cre/wt;Ai14(RCL-tdT)/wt	F	Light	14:10	10Xv2	58 days	11043	8825	OLF - MOB-AOB	NA	NA	RFP-positive	NA	NA
434997	Snap25-IRES2-Cre/wt;Ai14(RCL-tdT)/wt	F	Light	14:10	10Xv2	63 days	5434	3047	OLF - PIR	NA	NA	RFP-positive	NA	NA
435213	Snap25-IRES2-Cre/wt;Ai14(RCL-tdT)/wt	M	Light	14:10	10Xv2	71 days	24864	17598	OLF - MOB-AOB	NA	NA	RFP-positive	NA	NA
435849	Snap25-IRES2-Cre/wt;Ai14(RCL-tdT)/wt	M	Light	14:10	10Xv2	61 days	23678	11314	OLF - COA-PAA-NLOT-TR	NA	NA	RFP-positive	NA	NA
435850	Snap25-IRES2-Cre/wt;Ai14(RCL-tdT)/wt	M	Light	14:10	10Xv2	61 days	15464	7320	OLF - AON-TT-DP	NA	NA	RFP-positive	NA	NA
439484	Snap25-IRES2-Cre/wt;Ai14(RCL-tdT)/wt	F	Light	14:10	10Xv2	53 days	23985	14278	OLF - AON-TT-DP	NA	NA	RFP-positive	NA	NA
439975	Snap25-IRES2-Cre/wt;Ai14(RCL-tdT)/wt	F	Light	14:10	10Xv2	53 days	25110	15108	OLF - COA-PAA-NLOT-TR	NA	NA	RFP-positive	NA	NA
439976	Snap25-IRES2-Cre/wt;Ai14(RCL-tdT)/wt	F	Light	14:10	10Xv2	53 days	27425	20090	OLF - PIR	NA	NA	RFP-positive	NA	NA
441865	Snap25-IRES2-Cre/wt;Ai14(RCL-tdT)/wt	M	Light	14:10	10Xv2	53 days	9699	6928	OLF - PIR	NA	NA	RFP-positive	NA	NA
443005	Snap25-IRES2-Cre/wt;Ai14(RCL-tdT)/wt	M	Light	14:10	10Xv2	59 days	16300	10813	OLF - COA-PAA-NLOT-TR	NA	NA	RFP-negative	RFP-positive	NA
443006	Snap25-IRES2-Cre/wt;Ai14(RCL-tdT)/wt	F	Light	14:10	10Xv2	59 days	12123	8825	OLF - COA-PAA-NLOT-TR	NA	NA	RFP-negative	RFP-positive	NA
443636	Snap25-IRES2-Cre/wt;Ai14(RCL-tdT)/wt	M	Light	14:10	10Xv2	58 days	38469	23523	OLF - MOB-AOB	NA	NA	RFP-negative	RFP-positive	NA
443644	Snap25-IRES2-Cre/wt;Ai14(RCL-tdT)/wt	M	Light	14:10	10Xv2	58 days	19191	13680	OLF - PIR	NA	NA	RFP-negative	RFP-positive	NA
446701	Snap25-IRES2-Cre/wt;Ai14(RCL-tdT)/wt	M	Light	14:10	10Xv2	56 days	55942	35862	SSp	NA	NA	RFP-positive	NA	NA
446714	Snap25-IRES2-Cre/wt;Ai14(RCL-tdT)/wt	F	Light	14:10	10Xv2	57 days	25860	19495	RSP	NA	NA	RFP-positive	NA	NA
446716	Snap25-IRES2-Cre/wt;Ai14(RCL-tdT)/wt	F	Light	14:10	10Xv2	58 days	33241	23818	PL-ILA-ORB	NA	NA	RFP-positive	NA	NA
449370	Snap25-IRES2-Cre/wt;Ai14(RCL-tdT)/wt	M	Light	14:10	10Xv2	53 days	12170	6272	CTXsp - CLA-EP-LA-BLA-BMA-PA	NA	NA	RFP-positive	NA	NA
449634	Snap25-IRES2-Cre/wt;Ai14(RCL-tdT)/wt	M	Light	14:10	10Xv2	53 days	22153	10422	CTXsp - CLA-EP-LA-BLA-BMA-PA	NA	NA	RFP-positive	NA	NA
449635	Snap25-IRES2-Cre/wt;Ai14(RCL-tdT)/wt	F	Light	14:10	10Xv2	53 days	24739	13973	TH - Anterior	NA	NA	RFP-positive	NA	NA
450087	Snap25-IRES2-Cre/wt;Ai14(RCL-tdT)/wt	M	Light	14:10	10Xv3	56 days	39479	14624	CNU - PAL	NA	NA	RFP-positive	NA	NA
450095	Snap25-IRES2-Cre/wt;Ai14(RCL-tdT)/wt	F	Light	14:10	10Xv3	56 days	12322	4097	STR - sAMY	NA	NA	RFP-positive	NA	NA
452715	Snap25-IRES2-Cre/wt;Ai14(RCL-tdT)/wt	F	Light	14:10	10Xv2	53 days	6100	3866	OLF - PIR	NA	NA	RFP-positive	NA	NA
455006	Snap25-IRES2-Cre/wt;Ai14(RCL-tdT)/wt	M	Light	14:10	10Xv2	57 days	12551	6712	OLF - AON-TT-DP	NA	NA	RFP-positive	NA	NA
455009	Snap25-IRES2-Cre/wt;Ai14(RCL-tdT)/wt	F	Light	14:10	10Xv2	57 days	11283	6942	OLF - AON-TT-DP	NA	NA	RFP-positive	NA	NA
456793	Snap25-IRES2-Cre/wt;Ai14(RCL-tdT)/wt	M	Light	14:10	10Xv2	56 days	12715	6857	OLF - COA-PAA-NLOT-TR	NA	NA	RFP-positive	NA	NA
457909	Snap25-IRES2-Cre/wt;Ai14(RCL-tdT)/wt	M	Light	14:10	10Xv3	58 days	40606	28043	MOp	NA	NA	RFP-positive	NA	NA
457911	Snap25-IRES2-Cre/wt;Ai14(RCL-tdT)/wt	F	Light	14:10	10Xv3	58 days	36891	26229	MOp	NA	NA	RFP-positive	NA	NA
459490	Snap25-IRES2-Cre/wt;Ai14(RCL-tdT)/wt	M	Light	14:10	10Xv3	56 days	23608	11358	STR - sAMY	NA	NA	RFP-positive	NA	NA
459495	Snap25-IRES2-Cre/wt;Ai14(RCL-tdT)/wt	F	Light	14:10	10Xv3	56 days	33295	14081	CNU - PAL	NA	NA	RFP-positive	NA	NA
459920	Snap25-IRES2-Cre/wt;Ai14(RCL-tdT)/wt	F	Light	14:10	10Xv2	68 days	11127	7998	OLF - MOB-AOB	NA	NA	RFP-positive	NA	NA
461473	Snap25-IRES2-Cre/wt;Ai14(RCL-tdT)/wt	F	Light	14:10	10Xv2	61 days	13724	8103	CTXsp - CLA-EP-LA-BLA-BMA-PA	NA	NA	RFP-positive	NA	NA
462433	Snap25-IRES2-Cre/wt;Ai14(RCL-tdT)/wt	M	Light	14:10	10Xv3	69 days	4575	2528	CNU - PAL	NA	NA	RFP-positive	NA	NA
462434	Snap25-IRES2-Cre/wt;Ai14(RCL-tdT)/wt	M	Light	14:10	10Xv3	69 days	37926	15870	STR - sAMY	NA	NA	RFP-positive	NA	NA
463942	Snap25-IRES2-Cre/wt;Ai14(RCL-tdT)/wt	F	Light	14:10	10Xv3	56 days	36705	14221	CNU - PAL	NA	NA	RFP-positive	NA	NA
463943	Snap25-IRES2-Cre/wt;Ai14(RCL-tdT)/wt	F	Light	14:10	10Xv3	56 days	21831	11187	STR - sAMY	NA	NA	RFP-positive	NA	NA
464324	Snap25-IRES2-Cre/wt;Ai14(RCL-tdT)/wt	M	Light	14:10	10Xv3	68 days	40637	16492	CNU - PAL	NA	NA	RFP-positive	NA	NA
464327	Snap25-IRES2-Cre/wt;Ai14(RCL-tdT)/wt	F	Light	14:10	10Xv3	68 days	36026	13852	CNU - PAL	NA	NA	RFP-positive	NA	NA
464328	Snap25-IRES2-Cre/wt;Ai14(RCL-tdT)/wt	F	Light	14:10	10Xv3	69 days	2807	2239	MB - VTA-SN	NA	NA	RFP-positive	NA	NA
464754	Snap25-IRES2-Cre/wt;Ai14(RCL-tdT)/wt	M	Light	14:10	10Xv3	67 days	5298	3838	MB - VTA-SN	NA	NA	RFP-positive	NA	NA
468425	Snap25-IRES2-Cre/wt;Ai14(RCL-tdT)/wt	M	Light	14:10	10Xv3	62 days	28875	14316	STR - STRd	NA	NA	RFP-positive	NA	NA
469515	Snap25-IRES2-Cre/wt;Ai14(RCL-tdT)/wt	M	Light	14:10	10Xv3	64 days	31459	11983	STR - STRv	NA	NA	RFP-positive	NA	NA
471388	Snap25-IRES2-Cre/wt;Ai14(RCL-tdT)/wt	F	Light	14:10	10Xv3	70 days	20008	8528	STR - LSX	NA	NA	RFP-positive	NA	NA
473084	Snap25-IRES2-Cre/wt;Ai14(RCL-tdT)/wt	F	Light	14:10	10Xv3	68 days	34835	10000	STR - STRv	NA	NA	RFP-positive	NA	NA
473085	Snap25-IRES2-Cre/wt;Ai14(RCL-tdT)/wt	M	Light	14:10	10Xv3	65 days	52704	9037	STR - LSX	NA	NA	RFP-positive	NA	NA
473980	Snap25-IRES2-Cre/wt;Ai14(RCL-tdT)/wt	M	Light	14:10	10Xv3	63 days	52049	18719	MB - SC	NA	NA	RFP-positive	NA	NA
473981	Snap25-IRES2-Cre/wt;Ai14(RCL-tdT)/wt	M	Light	14:10	10Xv3	63 days	40975	14145	MB - PAG-RAmb	NA	NA	RFP-positive	NA	NA
477960	Snap25-IRES2-Cre/wt;Ai14(RCL-tdT)/wt	M	Light	14:10	10Xv3	56 days	9941	6327	MB - PRT	NA	NA	RFP-positive	NA	NA
480180	Snap25-IRES2-Cre/wt;Ai14(RCL-tdT)/wt	M	Light	14:10	10Xv3	53 days	21536	11039	MB - IC	NA	NA	RFP-positive	NA	NA
480184	Snap25-IRES2-Cre/wt;Ai14(RCL-tdT)/wt	F	Light	14:10	10Xv3	59 days	32995	7810	MB - IC	NA	NA	RFP-positive	NA	NA
480185	Snap25-IRES2-Cre/wt;Ai14(RCL-tdT)/wt	F	Light	14:10	10Xv3	59 days	17225	11003	MB - MRN-CUN-RN-RR-PPN-NB-SAG-PBG	NA	NA	RFP-positive	NA	NA
481078	Snap25-IRES2-Cre/wt;Ai14(RCL-tdT)/wt	F	Light	14:10	10Xv3	56 days	6358	2118	MB - PRT	NA	NA	RFP-positive	NA	NA
482451	Snap25-IRES2-Cre/wt;Ai14(RCL-tdT)/wt	M	Light	14:10	10Xv3	62 days	17786	8413	MB - MRN-CUN-RN-RR-PPN-NB-SAG-PBG	NA	NA	RFP-positive	NA	NA
482452	Snap25-IRES2-Cre/wt;Ai14(RCL-tdT)/wt	M	Light	14:10	10Xv3	63 days	8809	4955	PONS - Psen	NA	NA	RFP-positive	NA	NA
482455	Snap25-IRES2-Cre/wt;Ai14(RCL-tdT)/wt	F	Light	14:10	10Xv3	62 days	58222	25838	MB - SC	NA	NA	RFP-positive	NA	NA
482568	Snap25-IRES2-Cre/wt;Ai14(RCL-tdT)/wt	F	Light	14:10	10Xv3	56 days	22797	13087	MB - PAG-RAmb	NA	NA	RFP-positive	NA	NA
483935	Snap25-IRES2-Cre/wt;Ai14(RCL-tdT)/wt	M	Light	14:10	10Xv3	69 days	11850	4288	PONS - Pmot-Psat ant	NA	NA	RFP-positive	NA	NA
483937	Snap25-IRES2-Cre/wt;Ai14(RCL-tdT)/wt	F	Light	14:10	10Xv3	69 days	2947	953	PONS - Psen	NA	NA	RFP-positive	NA	NA
489429	Snap25-IRES2-Cre/wt;Ai14(RCL-tdT)/wt	F	Light	14:10	10Xv3	53 days	8342	5228	PONS - Pmot-Psat ant	NA	NA	RFP-positive	NA	NA
490936	Snap25-IRES2-Cre/wt;Ai14(RCL-tdT)/wt	M	Light	14:10	10Xv3	56 days	9505	6217	PONS - Pmot-Psat post	NA	NA	RFP-positive	NA	NA
492080	Snap25-IRES2-Cre/wt;Ai14(RCL-tdT)/wt	F	Light	14:10	10Xv3	56 days	8824	5961	PONS - Pmot-Psat post	NA	NA	RFP-positive	NA	NA
492870	Snap25-IRES2-Cre/wt;Ai14(RCL-tdT)/wt	M	Light	14:10	10Xv3	53 days	11814	5460	MY - SPVC-SPVI-SPVO	NA	NA	RFP-positive	NA	NA
492874	Snap25-IRES2-Cre/wt;Ai14(RCL-tdT)/wt	F	Light	14:10	10Xv3	53 days	6184	3715	MY - MYsat-Mymot-vent ant	NA	NA	RFP-positive	NA	NA
493657	Snap25-IRES2-Cre/wt;Ai14(RCL-tdT)/wt	F	Light	14:10	10Xv3	54 days	13800	4178	MY - VNC-PHY-DMX-XII	NA	NA	RFP-positive	NA	NA
493659	Snap25-IRES2-Cre/wt;Ai14(RCL-tdT)/wt	F	Light	14:10	10Xv3	54 days	29308	12917	CB - VERM	NA	NA	RFP-positive	NA	NA
493660	Snap25-IRES2-Cre/wt;Ai14(RCL-tdT)/wt	F	Light	14:10	10Xv3	55 days	8016	4269	MY - SPVC-SPVI-SPVO	NA	NA	RFP-positive	NA	NA
494627	Snap25-IRES2-Cre/wt;Ai14(RCL-tdT)/wt	M	Light	14:10	10Xv3	54 days	5576	2888	MY - VNC-PHY-DMX-XII	NA	NA	RFP-positive	NA	NA
494628	Snap25-IRES2-Cre/wt;Ai14(RCL-tdT)/wt	M	Light	14:10	10Xv3	56 days	14558	8242	MY - AP-DCO-VCO-DCN-ECU-NTS	NA	NA	RFP-positive	NA	NA
494629	Snap25-IRES2-Cre/wt;Ai14(RCL-tdT)/wt	F	Light	14:10	10Xv3	64 days	2382	1433	MY - MYsat-MYmot-vent post	NA	NA	RFP-positive	NA	NA
494810	Snap25-IRES2-Cre/wt;Ai14(RCL-tdT)/wt	M	Light	14:10	10Xv3	62 days	9501	5133	MY - MYsat-Mymot-vent ant	NA	NA	RFP-positive	NA	NA
494813	Snap25-IRES2-Cre/wt;Ai14(RCL-tdT)/wt	F	Light	14:10	10Xv3	62 days	18175	11146	MY - AP-DCO-VCO-DCN-ECU-NTS	NA	NA	RFP-positive	NA	NA
494814	Snap25-IRES2-Cre/wt;Ai14(RCL-tdT)/wt	F	Light	14:10	10Xv3	63 days	33815	12008	CB - HEM	NA	NA	RFP-positive	NA	NA
498338	Snap25-IRES2-Cre/wt;Ai14(RCL-tdT)/wt	F	Light	14:10	10Xv3	53 days	20146	12124	MOp	NA	NA	RFP-positive	NA	NA
498911	Snap25-IRES2-Cre/wt;Ai14(RCL-tdT)/wt	M	Light	14:10	10Xv3	54 days	8369	3076	MY - MYsat-MYmot-vent post	NA	NA	RFP-positive	NA	NA
498912	Snap25-IRES2-Cre/wt;Ai14(RCL-tdT)/wt	M	Light	14:10	10Xv3	54 days	27911	17202	CB - VERM	NA	NA	RFP-positive	NA	NA
499295	Snap25-IRES2-Cre/wt;Ai14(RCL-tdT)/wt	M	Light	14:10	10Xv3	59 days	23571	10755	CB - HEM	NA	NA	RFP-positive	NA	NA
499296	Snap25-IRES2-Cre/wt;Ai14(RCL-tdT)/wt	M	Light	14:10	10Xv3	59 days	13053	6829	CB - CBN	NA	NA	RFP-positive	NA	NA
499298	Snap25-IRES2-Cre/wt;Ai14(RCL-tdT)/wt	F	Light	14:10	10Xv3	67 days	25513	14698	MB - PAG-RAmb	NA	NA	RFP-positive	NA	NA
499311	Snap25-IRES2-Cre/wt;Ai14(RCL-tdT)/wt	F	Light	14:10	10Xv3	66 days	6789	2391	CB - CBN	NA	NA	RFP-positive	NA	NA
500027	Snap25-IRES2-Cre/wt;Ai14(RCL-tdT)/wt	M	Light	14:10	10Xv3	67 days	6841	4792	PONS - Pmot-Psat ant	NA	NA	RFP-positive	NA	NA
500199	Snap25-IRES2-Cre/wt;Ai14(RCL-tdT)/wt	F	Light	14:10	10Xv3	66 days	19845	12015	MOp	NA	NA	RFP-positive	NA	NA
504230	Snap25-IRES2-Cre/wt;Ai14(RCL-tdT)/wt	M	Light	14:10	10Xv3	63 days	3035	2281	MB - VTA-SN	NA	NA	RFP-positive	NA	NA
504244	Snap25-IRES2-Cre/wt;Ai14(RCL-tdT)/wt	F	Light	14:10	10Xv3	62 days	5307	3589	PONS - Psen	NA	NA	RFP-positive	NA	NA
504535	Snap25-IRES2-Cre/wt;Ai14(RCL-tdT)/wt	F	Light	14:10	10Xv3	67 days	3385	2236	MB - VTA-SN	NA	NA	RFP-positive	NA	NA
504984	Snap25-IRES2-Cre/wt;Ai14(RCL-tdT)/wt	M	Light	14:10	10Xv3	66 days	4807	2741	MB - PRT	NA	NA	RFP-positive	NA	NA
504988	Snap25-IRES2-Cre/wt;Ai14(RCL-tdT)/wt	F	Light	14:10	10Xv3	66 days	8677	5762	MB - PRT	NA	NA	RFP-positive	NA	NA
505064	Snap25-IRES2-Cre/wt;Ai14(RCL-tdT)/wt	M	Light	14:10	10Xv3	70 days	8239	4900	MB - MRN-CUN-RN-RR-PPN-NB-SAG-PBG	NA	NA	RFP-positive	NA	NA
505950	Snap25-IRES2-Cre/wt;Ai14(RCL-tdT)/wt	F	Light	14:10	10Xv3	66 days	22510	11930	MB - MRN-CUN-RN-RR-PN	NA	NA	RFP-positive	NA	NA
506920	Snap25-IRES2-Cre/wt;Ai14(RCL-tdT)/wt	M	Light	14:10	10Xv3	59 days	31428	14441	MB - PAG-RAmb	NA	NA	RFP-positive	NA	NA
506933	Snap25-IRES2-Cre/wt;Ai14(RCL-tdT)/wt	M	Light	14:10	10Xv3	65 days	8722	4701	CB - CBN	NA	NA	RFP-positive	NA	NA
507771	Slc32a1-IRES-Cre/wt;Ai14(RCL-tdT)/wt	M	Light	14:10	10Xv3	61 days	25544	10146	CB - HEM	NA	NA	RFP-positive	NA	NA
507773	Slc32a1-IRES-Cre/wt;Ai14(RCL-tdT)/wt	F	Light	14:10	10Xv3	61 days	41601	16051	CB - HEM	NA	NA	RFP-positive	NA	NA
508184	Snap25-IRES2-Cre/wt;Ai14(RCL-tdT)/wt	M	Light	14:10	10Xv3	63 days	6612	3860	MY - SPVC-SPVI-SPVO	NA	NA	RFP-positive	NA	NA
508983	Snap25-IRES2-Cre/wt;Ai14(RCL-tdT)/wt	M	Light	14:10	10Xv3	60 days	9644	3601	MY - VNC-PHY-DMX-XII	NA	NA	RFP-positive	NA	NA
510225	Snap25-IRES2-Cre/wt;Ai14(RCL-tdT)/wt	M	Light	14:10	10Xv3	58 days	4393	2907	MY - MYsat-Mymot-vent ant	NA	NA	RFP-positive	NA	NA
510227	Snap25-IRES2-Cre/wt;Ai14(RCL-tdT)/wt	F	Light	14:10	10Xv3	56 days	14247	5883	CB - CBN	NA	NA	RFP-positive	NA	NA
510398	Snap25-IRES2-Cre/wt;Ai14(RCL-tdT)/wt	M	Light	14:10	10Xv3	56 days	4550	2603	MY - MYsat-MYmot-vent post	NA	NA	RFP-positive	NA	NA
510544	Slc32a1-IRES-Cre/wt;Ai14(RCL-tdT)/wt	F	Light	14:10	10Xv3	62 days	46335	19905	CB - VERM	NA	NA	RFP-positive	NA	NA
510547	Slc32a1-IRES-Cre/wt;Ai14(RCL-tdT)/wt	M	Light	14:10	10Xv3	62 days	45349	15335	CB - VERM	NA	NA	RFP-positive	NA	NA
511241	Snap25-IRES2-Cre/wt;Ai14(RCL-tdT)/wt	F	Light	14:10	10Xv3	62 days	7398	3998	MY - SPVC-SPVI-SPVO	NA	NA	RFP-positive	NA	NA
511242	Snap25-IRES2-Cre/wt;Ai14(RCL-tdT)/wt	F	Light	14:10	10Xv3	64 days	18495	9024	MY - AP-DCO-VCO-DCN-ECU-NTS	NA	NA	RFP-positive	NA	NA
511243	Snap25-IRES2-Cre/wt;Ai14(RCL-tdT)/wt	F	Light	14:10	10Xv3	64 days	10550	6988	MY - VNC-PHY-DMX-XII	NA	NA	RFP-positive	NA	NA
511456	Snap25-IRES2-Cre/wt;Ai14(RCL-tdT)/wt	M	Light	14:10	10Xv3	54 days	17973	8210	MY - AP-DCO-VCO-DCN-ECU-NTS	NA	NA	RFP-positive	NA	NA
511458	Snap25-IRES2-Cre/wt;Ai14(RCL-tdT)/wt	F	Light	14:10	10Xv3	68 days	8750	5273	MY - MYsat-Mymot-vent ant	NA	NA	RFP-positive	NA	NA
525798	Snap25-IRES2-Cre/wt;Ai14(RCL-tdT)/wt	M	Light	14:10	10Xv2	69 days	6526	4869	TEa-PERI-ECT	NA	NA	RFP-positive	NA	NA
527433	Snap25-IRES2-Cre/wt;Ai14(RCL-tdT)/wt	M	Light	14:10	10Xv3	67 days	11014	5749	TH - MD-IMD-PCN-CL	TH - VAL-VPM-VPL-VM	NA	RFP-positive	NA	NA
529270	Gad2-IRES-Cre/wt;Ai14(RCL-tdT)/wt	M	Light	14:10	10Xv2	61 days	7115	3118	HIP	NA	NA	RFP-positive	NA	NA
529271	Gad2-IRES-Cre/wt;Ai14(RCL-tdT)/wt	M	Light	14:10	10Xv3	66 days	9740	4038	HIP	NA	NA	RFP-positive	NA	NA
529272	Gad2-IRES-Cre/wt;Ai14(RCL-tdT)/wt	F	Light	14:10	10Xv2	62 days	8170	3274	HIP	NA	NA	RFP-positive	NA	NA
529273	Gad2-IRES-Cre/wt;Ai14(RCL-tdT)/wt	F	Light	14:10	10Xv3	66 days	13459	6321	HIP	NA	NA	RFP-positive	NA	NA
529474	Snap25-IRES2-Cre/wt;Ai14(RCL-tdT)/wt	F	Light	14:10	10Xv3	66 days	12880	7635	TH - MD-IMD-PCN-CL	TH - VAL-VPM-VPL-VM	NA	RFP-positive	NA	NA
531154	Snap25-IRES2-Cre/wt;Ai14(RCL-tdT)/wt	F	Light	14:10	10Xv3	62 days	7620	5244	MY - MYsat-MYmot-vent post	NA	NA	RFP-positive	NA	NA
531163	Snap25-IRES2-Cre/wt;Ai14(RCL-tdT)/wt	M	Light	14:10	10Xv3	68 days	2838	1678	TH - PO-Eth	NA	NA	RFP-positive	NA	NA
531164	Snap25-IRES2-Cre/wt;Ai14(RCL-tdT)/wt	F	Light	14:10	10Xv3	68 days	6763	4266	TH - PO-Eth	TH - PVT-PT	NA	RFP-positive	NA	NA
531952	Snap25-IRES2-Cre/wt;Ai14(RCL-tdT)/wt	M	Light	14:10	10Xv3	56 days	7439	4064	TH - RE-RH-CM-IAM-SMT-PR-Xi	NA	NA	RFP-positive	NA	NA
531953	Snap25-IRES2-Cre/wt;Ai14(RCL-tdT)/wt	F	Light	14:10	10Xv3	62 days	14116	8385	TH - AD-AV-AM-IAD-LD	TH - RE-RH-CM-IAM-SMT-PR-Xi	NA	RFP-positive	NA	NA
531955	Snap25-IRES2-Cre/wt;Ai14(RCL-tdT)/wt	F	Light	14:10	10Xv3	63 days	17996	11062	TH - LGd-IGL-LGv	TH - MG-SPFp-PP-POL-SGN-PoT-PIL	NA	RFP-positive	NA	NA
532598	Snap25-IRES2-Cre/wt;Ai14(RCL-tdT)/wt	M	Light	14:10	10Xv3	59 days	24964	14774	TH - LGd-IGL-LGv	TH - MG-SPFp-PP-POL-SGN-PoT-PIL	NA	RFP-positive	NA	NA
532599	Snap25-IRES2-Cre/wt;Ai14(RCL-tdT)/wt	F	Light	14:10	10Xv3	65 days	9716	5765	TH - MH-LH-LP	NA	NA	RFP-positive	NA	NA
532618	Snap25-IRES2-Cre/wt;Ai14(RCL-tdT)/wt	M	Light	14:10	10Xv3	65 days	18552	9356	CTXsp - CLA-EP-LA-BLA-BMA-PA	NA	NA	No FACS	RFP-positive	NA
532619	Snap25-IRES2-Cre/wt;Ai14(RCL-tdT)/wt	M	Light	14:10	10Xv3	65 days	16090	7054	TH - MH-LH-LP	TH - PF-SPA-SPFm-VPMpc-VPLpc-RT	NA	RFP-positive	NA	NA
533254	Snap25-IRES2-Cre/wt;Ai14(RCL-tdT)/wt	F	Light	14:10	10Xv3	68 days	30915	16869	CTXsp - CLA-EP-LA-BLA-BMA-PA	NA	NA	Calcein-positive, Hoechst-positive	No FACS	RFP-positive
533388	Snap25-IRES2-Cre/wt;Ai14(RCL-tdT)/wt	F	Light	14:10	10Xv3	68 days	5353	2998	TH - PF-SPA-SPFm-VPMpc-VPLpc-RT	NA	NA	RFP-positive	NA	NA
536270	Snap25-IRES2-Cre/wt;Ai14(RCL-tdT)/wt	M	Light	14:10	10Xv3	59 days	4037	3195	TH - PVT-PT	NA	NA	RFP-positive	NA	NA
536273	Snap25-IRES2-Cre/wt;Ai14(RCL-tdT)/wt	F	Dark	12:12	10Xv3	65 days	8949	5569	CTXsp - CLA-EP-LA-BLA-BMA-PA	NA	NA	Calcein-positive, Hoechst-positive	NA	NA
536274	Snap25-IRES2-Cre/wt;Ai14(RCL-tdT)/wt	F	Dark	12:12	10Xv3	66 days	39085	27336	HY - MEZ-PVZ-PVR	STR - sAMY	NA	Calcein-positive, Hoechst-positive	No FACS	RFP-positive
537272	Snap25-IRES2-Cre/wt;Ai14(RCL-tdT)/wt	F	Light	14:10	10Xv3	67 days	27151	17006	CTXsp - CLA-EP-LA-BLA-BMA-PA	NA	NA	Calcein-positive, Hoechst-positive	No FACS	RFP-positive
538745	Snap25-IRES2-Cre/wt;Ai14(RCL-tdT)/wt	F	Light	14:10	10Xv3	57 days	40601	26052	HY - MEZ-PVZ-PVR	STR - sAMY	NA	Calcein-positive, Hoechst-positive	No FACS	RFP-positive
539463	Snap25-IRES2-Cre/wt;Ai14(RCL-tdT)/wt	M	Dark	12:12	10Xv3	59 days	27568	14368	CTXsp - CLA-EP-LA-BLA-BMA-PA	NA	NA	Calcein-positive, Hoechst-positive	Hoechst-positive	No FACS
539605	Snap25-IRES2-Cre/wt;Ai14(RCL-tdT)/wt	M	Light	14:10	10Xv3	59 days	26252	15296	CTXsp - CLA-EP-LA-BLA-BMA-PA	NA	NA	Calcein-positive, Hoechst-positive	No FACS	RFP-positive
539606	Snap25-IRES2-Cre/wt;Ai14(RCL-tdT)/wt	M	Dark	12:12	10Xv3	59 days	42644	27990	HY - MEZ-PVZ-PVR	STR - sAMY	NA	Calcein-positive, Hoechst-positive	No FACS	RFP-positive
539609	Snap25-IRES2-Cre/wt;Ai14(RCL-tdT)/wt	F	Light	14:10	10Xv3	65 days	19014	12611	HY - HYml	HY - HYmm	NA	RFP-positive	NA	NA
539610	Snap25-IRES2-Cre/wt;Ai14(RCL-tdT)/wt	F	Dark	12:12	10Xv3	66 days	20668	14051	ACA	STR - STRv	NA	Calcein-positive, Hoechst-positive	NA	NA
540230	Snap25-IRES2-Cre/wt;Ai14(RCL-tdT)/wt	F	Light	14:10	10Xv3	64 days	25649	15565	HY - HYa1	HY - HYa2	HY - HYpm	RFP-positive	NA	NA
540565	Snap25-IRES2-Cre/wt;Ai14(RCL-tdT)/wt	M	Light	14:10	10Xv3	54 days	33603	21012	STR - sAMY	NA	NA	Calcein-positive, Hoechst-positive	No FACS	RFP-positive
540566	Snap25-IRES2-Cre/wt;Ai14(RCL-tdT)/wt	F	Light	14:10	10Xv3	61 days	16923	10995	ACA	STR - STRv	NA	Calcein-positive, Hoechst-positive	NA	NA
544398	Snap25-IRES2-Cre/wt;Ai14(RCL-tdT)/wt	F	Dark	12:12	10Xv3	58 days	28841	10012	CNU - PAL	STR - STRd	NA	Calcein-positive, Hoechst-positive	NA	NA
544399	Snap25-IRES2-Cre/wt;Ai14(RCL-tdT)/wt	F	Light	14:10	10Xv3	57 days	393	153	HY - HYpl	NA	NA	RFP-positive	NA	NA
544400	Snap25-IRES2-Cre/wt;Ai14(RCL-tdT)/wt	F	Light	14:10	10Xv3	58 days	22923	15662	CNU - PAL	STR - STRd	NA	Calcein-positive, Hoechst-positive	NA	NA
546758	Snap25-IRES2-Cre/wt;Ai14(RCL-tdT)/wt	M	Light	14:10	10Xv3	56 days	7239	4965	TH - AD-AV-AM-IAD-LD	NA	NA	RFP-positive	NA	NA
546759	Snap25-IRES2-Cre/wt;Ai14(RCL-tdT)/wt	M	Dark	12:12	10Xv3	62 days	71794	26901	AI-CLA	PL-ILA-ORB	NA	Hoechst-positive	No FACS	NA
546762	Snap25-IRES2-Cre/wt;Ai14(RCL-tdT)/wt	F	Light	14:10	10Xv3	55 days	18884	4759	AI-CLA	NA	NA	Calcein-positive, Hoechst-positive	NA	NA
546763	Snap25-IRES2-Cre/wt;Ai14(RCL-tdT)/wt	F	Dark	12:12	10Xv3	55 days	18864	12279	AI-CLA	PL-ILA-ORB	NA	Calcein-positive, Hoechst-positive	NA	NA
546799	Snap25-IRES2-Cre/wt;Ai14(RCL-tdT)/wt	M	Light	14:10	10Xv3	62 days	47760	27898	AI-CLA	PL-ILA-ORB	NA	Hoechst-positive	No FACS	NA
546810	Snap25-IRES2-Cre/wt;Ai14(RCL-tdT)/wt	M	Dark	12:12	10Xv3	69 days	64558	24814	ENT	RSP	NA	Hoechst-positive	No FACS	NA
546811	Snap25-IRES2-Cre/wt;Ai14(RCL-tdT)/wt	M	Dark	12:12	10Xv3	63 days	45950	16740	ACA	STR - STRv	NA	Hoechst-positive	No FACS	NA
546812	Snap25-IRES2-Cre/wt;Ai14(RCL-tdT)/wt	M	Light	14:10	10Xv3	63 days	27851	15396	ACA	STR - STRv	NA	Hoechst-positive	No FACS	NA
546813	Snap25-IRES2-Cre/wt;Ai14(RCL-tdT)/wt	M	Light	14:10	10Xv3	69 days	49440	31585	ENT	RSP	NA	Hoechst-positive	No FACS	NA
546892	Snap25-IRES2-Cre/wt;Ai14(RCL-tdT)/wt	M	Light	14:10	10Xv3	61 days	19759	14318	HY - HYml	HY - HYmm	NA	RFP-positive	NA	NA
546895	Snap25-IRES2-Cre/wt;Ai14(RCL-tdT)/wt	M	Light	14:10	10Xv3	62 days	29469	19982	HY - HYa1	HY - HYa2	HY - HYm2	RFP-positive	NA	NA
547057	Snap25-IRES2-Cre/wt;Ai14(RCL-tdT)/wt	F	Dark	12:12	10Xv3	69 days	34295	17139	ENT	RSP	NA	Hoechst-positive	No FACS	NA
547122	Snap25-IRES2-Cre/wt;Ai14(RCL-tdT)/wt	M	Light	14:10	10Xv3	67 days	21028	6875	HY - HYpl	HY - HYpm	NA	RFP-positive	NA	NA
548212	Snap25-IRES2-Cre/wt;Ai14(RCL-tdT)/wt	F	Light	14:10	10Xv3	69 days	33250	18410	ENT	RSP	NA	Hoechst-positive	No FACS	NA
549927	Snap25-IRES2-Cre/wt;Ai14(RCL-tdT)/wt	M	Light	14:10	10Xv3	58 days	21302	14000	ACA	HY - MEZ-PVZ-PVR	NA	No FACS	NA	NA
549928	Ai14(RCL-tdT)/wt	M	Light	14:10	10Xv3	58 days	33665	13571	PAR-POST-PRE-SUB-ProS	NA	NA	Hoechst-positive	No FACS	NA
550468	Snap25-IRES2-Cre/wt;Ai14(RCL-tdT)/wt	F	Light	14:10	10Xv3	69 days	17035	11119	HY - HYpl	PONS - Pmot-Psat ant	NA	Hoechst-positive	No FACS	RFP-positive
550848	Snap25-IRES2-Cre/wt;Ai14(RCL-tdT)/wt	M	Light	14:10	10Xv3	59 days	37839	23603	CNU - PAL	STR - STRd	NA	Hoechst-positive	No FACS	NA
550849	Snap25-IRES2-Cre/wt;Ai14(RCL-tdT)/wt	M	Dark	12:12	10Xv3	53 days	26271	12770	PAR-POST-PRE-SUB-ProS	NA	NA	Hoechst-positive	No FACS	NA
550850	Ai14(RCL-tdT)/wt	F	Light	14:10	10Xv3	53 days	19611	11554	PAR-POST-PRE-SUB-ProS	NA	NA	Hoechst-positive	No FACS	NA
550851	Ai14(RCL-tdT)/wt	F	Dark	12:12	10Xv3	53 days	20465	12004	PAR-POST-PRE-SUB-ProS	NA	NA	Hoechst-positive	No FACS	NA
551016	Ai14(RCL-tdT)/wt	M	Light	14:10	10Xv3	59 days	38290	21565	HIP - CA	MB - VTA-SN	NA	Hoechst-positive	No FACS	NA
551017	Ai14(RCL-tdT)/wt	M	Dark	12:12	10Xv3	59 days	31800	18993	HIP - CA	MB - VTA-SN	NA	Hoechst-positive	No FACS	NA
551018	Ai14(RCL-tdT)/wt	M	Dark	12:12	10Xv3	66 days	14102	7373	PONS - Pmot-Psat ant	NA	NA	Hoechst-positive	No FACS	NA
551628	Snap25-IRES2-Cre/wt;Ai14(RCL-tdT)/wt	M	Light	14:10	10Xv3	62 days	39413	20596	MB - PAG-RAmb	PONS - Pmot-Psat post	NA	Hoechst-positive	No FACS	NA
551629	Snap25-IRES2-Cre/wt;Ai14(RCL-tdT)/wt	F	Light	14:10	10Xv3	61 days	44168	20953	HIP - CA	MB - VTA-SN	NA	Hoechst-positive	No FACS	NA
551630	Snap25-IRES2-Cre/wt;Ai14(RCL-tdT)/wt	F	Dark	12:12	10Xv3	54 days	41021	25119	CNU - PAL	STR - STRd	NA	Hoechst-positive	No FACS	NA
551638	Snap25-IRES2-Cre/wt;Ai14(RCL-tdT)/wt	M	Dark	12:12	10Xv3	62 days	33124	17236	MB - PAG-RAmb	PONS - Pmot-Psat post	NA	Hoechst-positive	No FACS	NA
551639	Snap25-IRES2-Cre/wt;Ai14(RCL-tdT)/wt	M	Dark	12:12	10Xv3	54 days	25092	15778	ACA	HY - MEZ-PVZ-PVR	NA	No FACS	NA	NA
551640	Snap25-IRES2-Cre/wt;Ai14(RCL-tdT)/wt	F	Dark	12:12	10Xv3	61 days	33587	21479	HIP - CA	MB - VTA-SN	NA	Hoechst-positive	No FACS	NA
553669	Snap25-IRES2-Cre/wt;Ai14(RCL-tdT)/wt	M	Dark	12:12	10Xv3	62 days	34127	21434	MO-FRP	SS-GU-VISC	NA	No FACS	NA	NA
553670	Snap25-IRES2-Cre/wt;Ai14(RCL-tdT)/wt	M	Light	14:10	10Xv3	61 days	40553	21685	MO-FRP	SS-GU-VISC	NA	No FACS	NA	NA
553672	Ai14(RCL-tdT)/wt	M	Light	14:10	10Xv3	55 days	14619	9507	PONS - Pmot-Psat ant	STR - STRv	NA	Hoechst-positive	No FACS	NA
553673	Snap25-IRES2-Cre/wt;Ai14(RCL-tdT)/wt	F	Dark	12:12	10Xv3	59 days	21437	13769	MB - PAG-RAmb	PONS - Pmot-Psat ant	NA	Hoechst-positive	No FACS	NA
553675	Ai14(RCL-tdT)/wt	F	Dark	12:12	10Xv3	55 days	21025	13625	MB - PAG-RAmb	PONS - Pmot-Psat post	NA	Hoechst-positive	No FACS	NA
553676	Ai14(RCL-tdT)/wt	F	Light	14:10	10Xv3	54 days	36951	25217	MB - PAG-RAmb	PONS - Pmot-Psat post	NA	Hoechst-positive	No FACS	NA
553679	Snap25-IRES2-Cre/wt;Ai14(RCL-tdT)/wt	M	Light	14:10	10Xv3	59 days	15457	9582	HIP	VIS-PTLp	NA	No FACS	NA	NA
553680	Snap25-IRES2-Cre/wt;Ai14(RCL-tdT)/wt	M	Dark	12:12	10Xv3	61 days	24457	14576	HIP	VIS-PTLp	NA	No FACS	NA	NA
553682	Snap25-IRES2-Cre/wt;Ai14(RCL-tdT)/wt	F	Dark	12:12	10Xv3	61 days	26834	16761	HIP	VIS-PTLp	NA	No FACS	NA	NA
554311	Snap25-IRES2-Cre/wt;Ai14(RCL-tdT)/wt	F	Dark	12:12	10Xv3	59 days	21709	14297	MOs-FRP	SSs-GU-VISC-AIp	NA	No FACS	NA	NA
554809	Ai14(RCL-tdT)/wt	M	Dark	12:12	10Xv3	59 days	18428	12929	OLF - MOB-AOB	STR - LSX	NA	No FACS	NA	NA
554811	Ai14(RCL-tdT)/wt	M	Light	14:10	10Xv3	59 days	24149	16052	OLF - MOB-AOB	STR - LSX	NA	No FACS	NA	NA
554814	Snap25-IRES2-Cre/wt;Ai14(RCL-tdT)/wt	M	Light	14:10	10Xv3	67 days	14848	8290	HY LZ	TH	NA	No FACS	NA	NA
554815	Snap25-IRES2-Cre/wt;Ai14(RCL-tdT)/wt	F	Light	14:10	10Xv3	54 days	24141	15247	HIP	VIS-PTLp	NA	No FACS	NA	NA
554919	Snap25-IRES2-Cre/wt;Ai14(RCL-tdT)/wt	M	Dark	12:12	10Xv3	66 days	13837	7163	TH	NA	NA	No FACS	NA	NA
554920	Snap25-IRES2-Cre/wt;Ai14(RCL-tdT)/wt	M	Dark	12:12	10Xv3	67 days	12702	5813	MB - MRN-CUN-RN-RR-PPN-PRT	MB - SC-IC	NA	No FACS	NA	NA
554922	Snap25-IRES2-Cre/wt;Ai14(RCL-tdT)/wt	M	Light	14:10	10Xv3	66 days	14761	5782	MB - SC-IC	NA	NA	No FACS	NA	NA
554927	Snap25-IRES2-Cre/wt;Ai14(RCL-tdT)/wt	F	Light	14:10	10Xv3	58 days	14710	9961	OLF - MOB-AOB	STR - LSX	NA	No FACS	NA	NA
555358	Snap25-IRES2-Cre/wt;Ai14(RCL-tdT)/wt	F	Dark	12:12	10Xv3	53 days	25190	9005	OLF - MOB-AOB	STR - LSX	NA	No FACS	NA	NA
555360	Snap25-IRES2-Cre/wt;Ai14(RCL-tdT)/wt	F	Light	14:10	10Xv3	53 days	29570	16781	MO-FRP	SS-GU-VISC	NA	No FACS	NA	NA
556108	Ai14(RCL-tdT)/wt	M	Light	14:10	10Xv3	67 days	18135	12977	CB - HEM	CB - VERM-CBN	NA	No FACS	NA	NA
556112	Snap25-IRES2-Cre/wt;Ai14(RCL-tdT)/wt	F	Light	14:10	10Xv3	67 days	13693	8735	CB - HEM	CB - VERM-CBN	NA	No FACS	NA	NA
556113	Ai14(RCL-tdT)/wt	F	Light	14:10	10Xv3	66 days	10686	6117	MB - MRN-CUN-RN-RR-PPN-PRT	MB - SC-IC	NA	No FACS	NA	NA
556114	Snap25-IRES2-Cre/wt;Ai14(RCL-tdT)/wt	F	Light	14:10	10Xv3	60 days	23983	9762	HY LZ	TH	NA	No FACS	NA	NA
556231	Ai14(RCL-tdT)/wt	F	Dark	12:12	10Xv3	64 days	7807	4577	MB - MRN-CUN-RN-RR-PPN-PRT	MB - SC-IC	NA	No FACS	NA	NA
556236	Snap25-IRES2-Cre/wt;Ai14(RCL-tdT)/wt	F	Dark	12:12	10Xv3	58 days	15407	6168	HY LZ	TH	NA	No FACS	NA	NA
556846	Snap25-IRES2-Cre/wt;Ai14(RCL-tdT)/wt	M	Light	14:10	10Xv3	68 days	21496	14471	VISp	NA	NA	No FACS	RFP-positive	NA
556848	Ai14(RCL-tdT)/wt	M	Dark	12:12	10Xv3	60 days	10957	6642	HY LZ	NA	NA	No FACS	NA	NA
556943	Ai14(RCL-tdT)/wt	F	Dark	12:12	10Xv3	66 days	17434	10586	CB - HEM	CB - VERM	NA	No FACS	NA	NA
557213	Ai14(RCL-tdT)/wt	M	Dark	12:12	10Xv3	58 days	14757	10333	CB - HEM	CB - VERM-CBN	NA	No FACS	NA	NA
557707	Snap25-IRES2-Cre/wt;Ai14(RCL-tdT)/wt	F	Light	14:10	10Xv3	60 days	25406	16461	VISp	NA	NA	No FACS	RFP-positive	NA
558836	Gad2-IRES-Cre/wt;Ai14(RCL-tdT)/wt	M	Light	14:10	10Xv3	56 days	19525	10954	OLF - MOB-AOB	NA	NA	RFP-positive	NA	NA
560332	Snap25-IRES2-Cre/wt;Ai14(RCL-tdT)/wt	M	Light	14:10	10Xv3	59 days	8866	5221	MY - MYsat-MYmot ant	MY - MYsat-MYmot post	NA	No FACS	NA	NA
560333	Ai14(RCL-tdT)/wt	M	Light	14:10	10Xv3	59 days	13685	8200	OLF - AON-TT-DP-PIR-COA-NLOT-PAA-TR	NA	NA	No FACS	NA	NA
560335	Ai14(RCL-tdT)/wt	F	Light	14:10	10Xv3	60 days	17543	10742	OLF - AON-TT-DP-PIR-COA-NLOT-PAA-TR	NA	NA	No FACS	NA	NA
560336	Snap25-IRES2-Cre/wt;Ai14(RCL-tdT)/wt	F	Light	14:10	10Xv3	60 days	25992	12573	MY - MYsat-MYmot ant	MY - MYsat-MYmot post	NA	No FACS	NA	NA
561531	Snap25-IRES2-Cre/wt;Ai14(RCL-tdT)/wt	M	Light	14:10	10Xv3	64 days	13255	7068	MY - CN-DCN-ECU-NTS-SPVC-SPVI-SPVO	NA	NA	No FACS	NA	NA
561533	Ai14(RCL-tdT)/wt	M	Dark	12:12	10Xv3	57 days	18938	12293	OLF - AON-TT-DP-PIR-COA-NLOT-PAA-TR	NA	NA	No FACS	NA	NA
561534	Snap25-IRES2-Cre/wt;Ai14(RCL-tdT)/wt	M	Dark	12:12	10Xv3	57 days	9114	4927	MY - MYsat-MYmot ant	MY - MYsat-MYmot post	NA	No FACS	NA	NA
561536	Snap25-IRES2-Cre/wt;Ai14(RCL-tdT)/wt	F	Dark	12:12	10Xv3	58 days	4798	1433	MY - MYsat-MYmot ant	MY - MYsat-MYmot post	NA	No FACS	NA	NA
561537	Ai14(RCL-tdT)/wt	F	Dark	12:12	10Xv3	58 days	20492	8813	OLF - AON-TT-DP-PIR-COA-NLOT-PAA-TR	NA	NA	No FACS	NA	NA
562458	Ai14(RCL-tdT)/wt	M	Light	14:10	10Xv3	63 days	9530	5481	AUD-TEa-PERI-ECT	PONS - Psen	NA	No FACS	NA	NA
562809	Snap25-IRES2-Cre/wt;Ai14(RCL-tdT)/wt	M	Dark	12:12	10Xv3	53 days	10484	4812	MY - CN-DCN-ECU-NTS-SPVC-SPVI-SPVO	NA	NA	No FACS	NA	NA
562810	Ai14(RCL-tdT)/wt	M	Dark	12:12	10Xv3	59 days	11664	6676	AUD-TEa-PERI-ECT	NA	NA	No FACS	NA	NA
563792	Gad2-IRES-Cre/wt;Ai14(RCL-tdT)/wt	F	Light	14:10	10Xv3	53 days	22225	10782	OLF - MOB-AOB	NA	NA	RFP-positive, DAPI-negative	NA	NA
565823	Snap25-IRES2-Cre/wt;Ai14(RCL-tdT)/wt	F	Light	14:10	10Xv3	57 days	21447	10684	AUD-TEa-PERI-ECT	PONS - Psen	NA	No FACS	NA	NA
565824	Snap25-IRES2-Cre/wt;Ai14(RCL-tdT)/wt	F	Light	14:10	10Xv3	58 days	2655	704	MY - CN-DCN-ECU-NTS-SPVC-SPVI-SPVO	NA	NA	No FACS	NA	NA
565913	Snap25-IRES2-Cre/wt;Ai14(RCL-tdT)/wt	F	Dark	12:12	10Xv3	54 days	18237	13083	AUD-TEa-PERI-ECT	PONS - Psen	NA	No FACS	NA	NA
565914	Snap25-IRES2-Cre/wt;Ai14(RCL-tdT)/wt	F	Dark	12:12	10Xv3	55 days	9453	4637	MY - CN-DCN-ECU-NTS-SPVC-SPVI-SPVO	NA	NA	No FACS	NA	NA
565915	Snap25-IRES2-Cre/wt;Ai14(RCL-tdT)/wt	F	Dark	12:12	10Xv3	61 days	10096	6321	MY - MYsat-MYmot ant	MY - MYsat-MYmot post	NA	No FACS	NA	NA
566076	Snap25-IRES2-Cre/wt;Ai14(RCL-tdT)/wt	F	Light	14:10	10Xv3	60 days	10934	5449	HY - HYm2	NA	NA	RFP-positive, DAPI-negative	NA	NA
566251	Ai14(RCL-tdT)/wt	M	Light	14:10	10Xv3	65 days	8459	4447	MB - MRN-CUN-RN-RR-PPN-PRT-SC-IC	PONS - Psen	NA	No FACS	NA	NA
568464	Snap25-IRES2-Cre/wt;Ai14(RCL-tdT)/wt	F	Dark	12:12	10Xv3	68 days	32767	19894	HY LZ	STR - LSX	NA	No FACS	NA	NA
568465	Snap25-IRES2-Cre/wt;Ai14(RCL-tdT)/wt	F	Light	14:10	10Xv3	67 days	22846	14663	STR - LSX	TH	NA	No FACS	NA	NA
568761	Snap25-IRES2-Cre/wt;Ai14(RCL-tdT)/wt	M	Dark	12:12	10Xv3	64 days	10598	6657	TH	NA	NA	No FACS	NA	NA
568762	Ai14(RCL-tdT)/wt	M	Dark	12:12	10Xv3	58 days	18443	10563	MB - MRN-CUN-RN-RR-PPN-PRT-SC-IC	PONS - Psen	NA	No FACS	NA	NA
569504	Snap25-IRES2-Cre/wt;Ai14(RCL-tdT)/wt	M	Light	14:10	10Xv3	65 days	31279	14725	HY LZ	TH	NA	No FACS	NA	NA
570071	Snap25-IRES2-Cre/wt;Ai14(RCL-tdT)/wt	F	Light	14:10	10Xv3	67 days	13321	8563	CB - VERM-CBN	MY - CN-DCN-ECU-NTS-SPVC-SPVI-SPVO	NA	No FACS	NA	NA
572419	Ai14(RCL-tdT)/wt	M	Light	14:10	10Xv3	63 days	4447	1926	MY - MYsat-MYmot	NA	NA	No FACS	NA	NA
572421	Snap25-IRES2-Cre/wt;Ai14(RCL-tdT)/wt	F	Light	14:10	10Xv3	64 days	11391	5436	MY - MYsat-MYmot	NA	NA	No FACS	NA	NA
572423	Snap25-IRES2-Cre/wt;Ai14(RCL-tdT)/wt	F	Light	14:10	10Xv3	64 days	15300	9253	MB - MRN-CUN-RN-RR-PPN-PRT-SC-IC	NA	NA	No FACS	NA	NA
573619	Ai14(RCL-tdT)/wt	M	Dark	12:12	10Xv3	54 days	4604	2731	MY - MYsat-MYmot	NA	NA	No FACS	NA	NA
574606	Ai14(RCL-tdT)/wt	F	Dark	12:12	10Xv3	54 days	12844	8371	TH	NA	NA	No FACS	NA	NA
574607	Snap25-IRES2-Cre/wt;Ai14(RCL-tdT)/wt	F	Dark	12:12	10Xv3	55 days	4449	2804	MY - MYsat-MYmot	NA	NA	No FACS	NA	NA
574608	Snap25-IRES2-Cre/wt;Ai14(RCL-tdT)/wt	F	Dark	12:12	10Xv3	55 days	9775	5699	MB - MRN-CUN-RN-RR-PPN-PRT-SC-IC	NA	NA	No FACS	NA	NA
601663	Snap25-IRES2-Cre/wt;Ai14(RCL-tdT)/wt	F	Light	14:10	10Xv3	55 days	12975	6428	MB - MRN-CUN-RN-RR-PPN-PRT	PONS - Psen	NA	RFP-positive, DAPI-negative	NA	NA
604611	Snap25-IRES2-Cre/wt;Ai14(RCL-tdT)/wt	F	Light	14:10	10Xv3	64 days	13068	8500	MB - PAG-RAmb	MB - VTA-SN	NA	RFP-positive, DAPI-negative	NA	NA
606114	Snap25-IRES2-Cre/wt;Ai14(RCL-tdT)/wt	M	Light	14:10	10Xv3	55 days	15172	8573	MB - MRN-CUN-RN-RR-PPN-PRT	PONS - Psen	NA	RFP-positive, DAPI-negative	NA	NA
606115	Snap25-IRES2-Cre/wt;Ai14(RCL-tdT)/wt	M	Light	14:10	10Xv3	61 days	9911	5365	MB - PAG-RAmb	MB - VTA-SN	NA	RFP-positive, DAPI-negative	NA	NA
606116	Snap25-IRES2-Cre/wt;Ai14(RCL-tdT)/wt	M	Light	14:10	10Xv3	56 days	19449	8702	MY - MYsat-MYmot ant	MY - MYsat-MYmot post	NA	RFP-positive, DAPI-negative	NA	NA
606117	Snap25-IRES2-Cre/wt;Ai14(RCL-tdT)/wt	F	Light	14:10	10Xv3	60 days	11695	7107	MY - MYsat-MYmot ant	MY - MYsat-MYmot post	NA	RFP-positive, DAPI-negative	NA	NA
608855	Snap25-IRES2-Cre/wt;Ai14(RCL-tdT)/wt	M	Light	14:10	10Xv3	69 days	15561	8587	PONS - Pmot-Psat ant	PONS - Pmot-Psat post	NA	RFP-positive, DAPI-negative	NA	NA
608856	Snap25-IRES2-Cre/wt;Ai14(RCL-tdT)/wt	M	Light	14:10	10Xv3	70 days	8900	3551	MY - CN-DCN-ECU-NTS-SPVC-SPVI-SPVO	NA	NA	RFP-positive, DAPI-negative	NA	NA
608857	Snap25-IRES2-Cre/wt;Ai14(RCL-tdT)/wt	F	Light	14:10	10Xv3	68 days	14057	8546	PONS - Pmot-Psat ant	PONS - Pmot-Psat post	NA	RFP-positive, DAPI-negative	NA	NA
613581	Snap25-IRES2-Cre/wt;Ai14(RCL-tdT)/wt	F	Light	14:10	10Xv3	57 days	8763	3331	MY - CN-DCN-ECU-NTS-SPVC-SPVI-SPVO	NA	NA	RFP-positive, DAPI-negative	NA	NA
618176	Snap25-IRES2-Cre/wt;Ai14(RCL-tdT)/wt	M	Light	14:10	10Xv3	65 days	5338	3133	HY - MEZ-PVZ-PVR	NA	NA	RFP-positive, DAPI-negative	NA	NA
619870	Snap25-IRES2-Cre/wt;Ai14(RCL-tdT)/wt	F	Light	14:10	10Xv3	60 days	24854	11665	AI-CLA	HY - MEZ-PVZ-PVR	NA	RFP-positive, DAPI-negative	NA	NA
621073	Snap25-IRES2-Cre/wt;Ai14(RCL-tdT)/wt	M	Light	14:10	10Xv3	58 days	10611	7212	MB-PONS - DR-PPN-SOC-V	NA	NA	No FACS	RFP-positive, DAPI-negative	NA
621471	Snap25-IRES2-Cre/wt;Ai14(RCL-tdT)/wt	F	Light	14:10	10Xv3	66 days	7976	4776	PL-ILA-ORB	NA	NA	RFP-positive, DAPI-negative	NA	NA
