## Supplementary Table 3 for "A high-resolution transcriptomic and spatial atlas of cell types in the whole mouse brain"

### Sheet: ROI.table
Method	ROI	n_cells_preQC	n_cells_postQC
10Xv2	ACA	71651	57473
10Xv2	AId-AIv	23957	18572
10Xv2	AId-AIv-AIp	45752	34639
10Xv2	AUD	95016	70852
10Xv2	CTXsp - CLA-EP-LA-BLA-BMA-PA	84939	44311
10Xv2	ENT	80389	63439
10Xv2	HIP	131365	92347
10Xv2	HY - MEZ-PVZ-PVR	128109	68284
10Xv2	HY LZ	50017	32286
10Xv2	MB - SC	77801	29895
10Xv2	MOp	145917	123480
10Xv2	MOs-FRP	52071	34796
10Xv2	OLF - AON-TT-DP	63283	35252
10Xv2	OLF - COA-PAA-NLOT-TR	89926	52917
10Xv2	OLF - MOB-AOB	85503	57944
10Xv2	OLF - PIR	67849	47611
10Xv2	PAR-POST-PRE-SUB-ProS	69604	52516
10Xv2	PL-ILA-ORB	94175	71360
10Xv2	PTLp	36460	27204
10Xv2	RSP	101514	67953
10Xv2	SSp	119218	76254
10Xv2	SSs-GU-VISC-AIp	99922	66221
10Xv2	TEa-PERI-ECT	90032	59423
10Xv2	TH - Anterior	76305	45764
10Xv2	TH - Middle-lateral	49149	28071
10Xv2	TH - Middle-medial	56712	34935
10Xv2	TH - Posterior	34438	22496
10Xv2	VIS	270474	217215
10Xv2	VISa	7303	3557
10Xv2	VISl	21784	18821
10Xv2	VISm	21138	18190
10Xv2	VISp	42978	30073
10Xv2	VISpos	7333	4299
10Xv3	ACA	69994	45586
10Xv3	AI-CLA	95303	46366
10Xv3	AUD-TEa-PERI-ECT	44809	27023
10Xv3	CB - CBN	42811	19804
10Xv3	CB - HEM	157327	70473
10Xv3	CB - VERM	157048	70672
10Xv3	CB - VERM-CBN	30998	21077
10Xv3	CNU - PAL	256196	108697
10Xv3	CTXsp - CLA-EP-LA-BLA-BMA-PA	139387	78464
10Xv3	ENT	93960	47176
10Xv3	HB - MY	14975	4676
10Xv3	HIP	70009	38934
10Xv3	HIP - CA	91654	45645
10Xv3	HY - MEZ-PVZ-PVR	73045	48419
10Xv3	HY - HYa1	17608	12404
10Xv3	HY - HYa2	15962	8673
10Xv3	HY - HYm2	23312	13929
10Xv3	HY - HYml	20374	13720
10Xv3	HY - HYmm	18399	13209
10Xv3	HY - HYpl	8636	5570
10Xv3	HY - HYpm	25410	10066
10Xv3	HY LZ	68645	36879
10Xv3	MB-PONS - DR-PPN-SOC-V	10611	7212
10Xv3	MB - IC	54531	18849
10Xv3	MB - MRN-CUN-RN-RR-PN	22510	11930
10Xv3	MB - MRN-CUN-RN-RR-PPN-NB-SAG-PBG	43250	24316
10Xv3	MB - MRN-CUN-RN-RR-PPN-PRT	27978	14425
10Xv3	MB - MRN-CUN-RN-RR-PPN-PRT-SC-IC	40192	23394
10Xv3	MB - PAG-RAmb	223328	115112
10Xv3	MB - PRT	29783	16948
10Xv3	MB - SC	110271	44557
10Xv3	MB - SC-IC	33957	16401
10Xv3	MB - VTA-SN	76639	52042
10Xv3	MO-FRP	50754	29448
10Xv3	MOp	188296	124803
10Xv3	MOs-FRP	10415	7333
10Xv3	MY - AP-DCO-VCO-DCN-ECU-NTS	69201	36622
10Xv3	MY - CN-DCN-ECU-NTS-SPVC-SPVI-SPVO	58911	27394
10Xv3	MY - MYsat-MYmot	24891	12897
10Xv3	MY - MYsat-Mymot-vent ant	28828	17028
10Xv3	MY - MYsat-MYmot-vent post	22921	12356
10Xv3	MY - MYsat-MYmot ant	49435	23307
10Xv3	MY - MYsat-MYmot post	40575	22977
10Xv3	MY - SPVC-SPVI-SPVO	33840	17587
10Xv3	MY - VNC-PHY-DMX-XII	39570	17655
10Xv3	OLF - AON-TT-DP-PIR-COA-NLOT-PAA-TR	70658	40048
10Xv3	OLF - MOB-AOB	80380	49196
10Xv3	PAR-POST-PRE-SUB-ProS	100012	49899
10Xv3	PL-ILA-ORB	84354	35199
10Xv3	PONS - Pmot-Psat ant	87392	50848
10Xv3	PONS - Pmot-Psat post	88306	54172
10Xv3	PONS - Psen	57085	31430
10Xv3	RSP	87583	44772
10Xv3	SS-GU-VISC	53496	30452
10Xv3	SSs-GU-VISC-AIp	11294	6964
10Xv3	STR - LSX	143894	54241
10Xv3	STR - sAMY	217141	121359
10Xv3	STR - STRd	94020	55813
10Xv3	STR - STRv	139307	53771
10Xv3	TH	93386	49267
10Xv3	TH - AD-AV-AM-IAD-LD	13676	8936
10Xv3	TH - LGd-IGL-LGv	19790	12456
10Xv3	TH - MD-IMD-PCN-CL	11844	7123
10Xv3	TH - MG-SPFp-PP-POL-SGN-PoT-PIL	23170	13380
10Xv3	TH - MH-LH-LP	18309	8928
10Xv3	TH - PF-SPA-SPFm-VPMpc-VPLpc-RT	12850	6889
10Xv3	TH - PO-Eth	6515	3639
10Xv3	TH - PVT-PT	7123	5500
10Xv3	TH - RE-RH-CM-IAM-SMT-PR-Xi	15118	8478
10Xv3	TH - VAL-VPM-VPL-VM	12050	6261
10Xv3	VIS-PTLp	44079	27591
10Xv3	VISp	46902	30932
