## Supplementary Table 4 for "A high-resolution transcriptomic and spatial atlas of cell types in the whole mouse brain"

### Sheet: qc.threshold.summary
category	group	10xv3				10xv2
		gene.counts	qc.score	N_preQC	N_postQC	gene.counts	qc.score	N_preQC	N_postQC
Neuron	NP-CT-L6b	2000	200	121131	81226	2000	200	288031	240000
Neuron	IT	2000	200	367224	235723	2000	200	871935	695151
Neuron	ET	2000	200	80937	31620	2000	200	68479	44633
Neuron	CGE	2000	200	74977	43665	2000	200	181978	113813
Neuron	STR-MSN	2000	200	304746	118418	2000	200	28024	7677
Neuron	MGE	2000	200	78156	38547	2000	200	138334	91507
Neuron	MB Gaba	2000	200	141725	67877	2000	200	41258	16050
Neuron	OLF-CTXsp-sAMY	2000	200	86791	50090	2000	200	151156	95145
Neuron	sAMY-PAL	2000	200	153960	81330	2000	200	17776	8235
Neuron	CB	2000	200	411635	199149	2000	200	972	2
Neuron	HY	2000	200	188505	110067	2000	200	155514	93487
Neuron	LSX	2000	200	107836	32423	2000	200	1530	175
Neuron	MB Do Glut	2000	200	217608	96656	2000	200	39669	15705
Neuron	HB Glut	2000	200	79876	34632	2000	200	708	58
Neuron	MBO-PALv-OLF	2000	200	19359	10046	2000	200	4411	2394
Neuron	Car3	2000	200	12672	8987	2000	200	37663	29646
Neuron	MB Sero	2000	200	5554	1597	2000	200	186	6
Neuron	MY Gaba	2000	200	80562	38434	2000	200	1300	751
Neuron	PONS Gaba	2000	200	36606	17134	2000	200	1026	152
Neuron	MB/PONS Glut	2000	200	64006	31714	2000	200	4713	2008
Neuron	TH	2000	200	113596	59032	2000	200	126608	76859
Neuron	MB Dopa	2000	200	11483	4606	2000	200	310	120
Neuron	Sero	2000	200	2345	1203	2000	200	3	0
Neuron	TH-GABA	2000	200	5024	3637	2000	200	3609	2804
Neuron	LH-MH	2000	200	11625	6414	2000	200	8845	4963
Other	Micro-PVM	1000	0	107673	91350	500	0	6328	5709
Other	SMC-Peri	1000	0	44607	40731	500	0	3015	2749
Other	Endo	1000	0	131679	106853	500	0	4579	4250
Other	VLMC	1000	0	14371	11154	500	0	683	611
Neuroglial	Astro	1500	100	656363	316497	1000	50	42331	17031
Neuroglial	OPC	1500	100	137659	112714	1000	50	21510	17472
Neuroglial	Oligo	1500	100	470768	380618	1000	50	64685	53207
Neuroglial	CHOR	1500	100	1029	665	1000	50	46	34
Neuroglial	Ependymal	1500	100	5383	4118	1000	50	233	202
Neuroglial	Bergmann	1500	100	7980	4727	1000	50	1	0
Neuroglial	Aqp1	1500	100	864	663	1000	50	531	419
Other_IMN	OLF Frmd7	1500	150	63957	39956	1000	150	73351	48585
Other_IMN	CR	1500	150	2343	2070	1000	150	2858	2111
Other_IMN	Meis2	1500	150	2242	1090	1000	150	1066	387
Other_IMN	DG	1500	150	22278	15909	1000	150	86428	68516
Other_IMN	OLF Slc6a3	1500	150	2744	1983	1000	150	3685	2588
Other_IMN	Inh IMN	1500	150	11561	8731	1000	150	3904	2822
Other_IMN	OLF Trdn	1500	150	4843	2263	1000	150	2812	1270
total				4466283	2546319			2492084	1769304

### Sheet: qc.genes
1700030F04Rik
1810037I17Rik
2010107E04Rik
Acadl
Ap2s1
Atp5d
Atp5e
Atp5g1
Atp5g3
Atp5j
Atp5j2
Atp5k
Atp5l
Atp6v1f
Chchd10
Coa3
Cox5b
Cox6a1
Cox6b1
Cox6c
Cox7a2
Cox7a2l
Cox7b
Cycs
Edf1
Eef1b2
Eif5a
Fau
Fkbp3
Ftl1
Guk1
Heph
Hras
Mif
Mrfap1
Naca
Ndufa1
Ndufa2
Ndufa4
Ndufa5
Ndufb7
Ndufc1
Ndufs7
Ndufv3
Necap1
Nlrc4
Pdxp
Pfn2
Polr2m
Rab3a
Rtl8a
Slc16a2
Snrpd2
Snu13
Taf1c
Timm8b
Tpt1
Ubb
Uqcr11
Uqcrb
Uqcrq
Usp50
