## Supplementary Table 6 for "A high-resolution transcriptomic and spatial atlas of cell types in the whole mouse brain"

### Sheet: ED_Table6_MERSCOPE_gene_panel
Vizgen_gene	EnsembleID
Igf2	ENSMUST00000000033
Ccnd2	ENSMUST00000000188
Th	ENSMUST00000000219
Lhx2	ENSMUST00000000253
Glra3	ENSMUST00000000275
Dbh	ENSMUST00000000910
Slc7a10	ENSMUST00000001854
Evx2	ENSMUST00000001867
Npas1	ENSMUST00000002053
Prkd1	ENSMUST00000002765
Grin2c	ENSMUST00000003351
Rab3b	ENSMUST00000003502
Calb2	ENSMUST00000003754
Man1a	ENSMUST00000003843
Grm3	ENSMUST00000004076
Aqp1	ENSMUST00000004774
Ccn4	ENSMUST00000005255
Slc1a3	ENSMUST00000005493
Kit	ENSMUST00000005815
Pvalb	ENSMUST00000005860
Kif11	ENSMUST00000012587
Phox2b	ENSMUST00000012664
Pax5	ENSMUST00000014174
Cpne8	ENSMUST00000014777
Fam163a	ENSMUST00000015628
Lpl	ENSMUST00000015712
Fli1	ENSMUST00000016231
Cd34	ENSMUST00000016638
Igfbp4	ENSMUST00000017637
Kcnab3	ENSMUST00000018614
Lhx1	ENSMUST00000018842
Vip	ENSMUST00000019906
Popdc3	ENSMUST00000019994
Nts	ENSMUST00000020040
Slc17a8	ENSMUST00000020102
Wif1	ENSMUST00000020439
Sntg2	ENSMUST00000021004
Slc6a4	ENSMUST00000021195
Ntn1	ENSMUST00000021284
Ngb	ENSMUST00000021420
Scgn	ENSMUST00000021770
Cxcl14	ENSMUST00000021970
Adcy2	ENSMUST00000022013
Trpc7	ENSMUST00000022023
Slc6a3	ENSMUST00000022100
Cartpt	ENSMUST00000022150
Otp	ENSMUST00000022195
Fgf10	ENSMUST00000022246
Ptk2b	ENSMUST00000022622
Angpt1	ENSMUST00000022921
Chodl	ENSMUST00000023568
Clic6	ENSMUST00000023670
Aqp6	ENSMUST00000023754
Igfbp6	ENSMUST00000023807
Smoc2	ENSMUST00000024660
Clic5	ENSMUST00000024755
Arhgap28	ENSMUST00000024840
Galnt14	ENSMUST00000024858
Vit	ENSMUST00000024880
Cidea	ENSMUST00000025404
Fbn2	ENSMUST00000025497
Kazald1	ENSMUST00000026234
Tac2	ENSMUST00000026466
Nrp1	ENSMUST00000026917
Tfap2b	ENSMUST00000027059
Pth2r	ENSMUST00000027083
Epha4	ENSMUST00000027451
Serpine2	ENSMUST00000027467
Mcm6	ENSMUST00000027601
Cnih3	ENSMUST00000027795
Cd247	ENSMUST00000027849
Ccdc3	ENSMUST00000027988
Rgs4	ENSMUST00000027991
Prkcq	ENSMUST00000028118
Gad2	ENSMUST00000028123
Nr4a2	ENSMUST00000028166
Fibcd1	ENSMUST00000028188
Col5a1	ENSMUST00000028280
Pax8	ENSMUST00000028355
Frzb	ENSMUST00000028389
Creb3l1	ENSMUST00000028663
Lrp4	ENSMUST00000028689
Hdc	ENSMUST00000028838
Pdyn	ENSMUST00000028883
Slc7a11	ENSMUST00000029297
Syt10	ENSMUST00000029441
Npy2r	ENSMUST00000029633
Tacr3	ENSMUST00000029822
Col24a1	ENSMUST00000029848
Calb1	ENSMUST00000029876
Bmpr1b	ENSMUST00000029948
Nr4a3	ENSMUST00000030025
Tal1	ENSMUST00000030489
Pax7	ENSMUST00000030508
Vwa5b1	ENSMUST00000030533
Sema3c	ENSMUST00000030568
Grik3	ENSMUST00000030676
Rspo1	ENSMUST00000030687
Fosl2	ENSMUST00000031017
Slc30a3	ENSMUST00000031037
Bmp3	ENSMUST00000031278
Slc17a6	ENSMUST00000032710
Nr2f2	ENSMUST00000032768
Calcb	ENSMUST00000032902
Crym	ENSMUST00000033198
Grpr	ENSMUST00000033730
Vegfc	ENSMUST00000033919
Hpgd	ENSMUST00000034026
Gpr83	ENSMUST00000034408
Kcnj5	ENSMUST00000034533
Dscaml1	ENSMUST00000034592
Tent5a	ENSMUST00000034802
Gsta4	ENSMUST00000034903
Zic1	ENSMUST00000034927
Rwdd2a	ENSMUST00000034988
Tgfbr2	ENSMUST00000035014
Eomes	ENSMUST00000035020
Stac	ENSMUST00000035083
Lama1	ENSMUST00000035471
Cpa6	ENSMUST00000035577
Fras1	ENSMUST00000036019
Isl1	ENSMUST00000036060
Col27a1	ENSMUST00000036300
Cdh6	ENSMUST00000036439
Htr2a	ENSMUST00000036653
Lmo1	ENSMUST00000036992
Tfap2d	ENSMUST00000037294
Nrn1	ENSMUST00000037623
Ptprm	ENSMUST00000037974
Fstl5	ENSMUST00000038364
Sox5	ENSMUST00000038815
Trhr	ENSMUST00000038856
Zic5	ENSMUST00000039118
Dock5	ENSMUST00000039135
Kcnh8	ENSMUST00000039366
Egln3	ENSMUST00000039516
Ror1	ENSMUST00000039630
Acta2	ENSMUST00000039631
Tox	ENSMUST00000039987
Tbcc	ENSMUST00000040434
Parm1	ENSMUST00000040576
Necab1	ENSMUST00000041606
Drd5	ENSMUST00000041646
Esyt3	ENSMUST00000042158
Npnt	ENSMUST00000042744
Scn7a	ENSMUST00000042792
Svep1	ENSMUST00000042850
Pde3a	ENSMUST00000043259
Cldn5	ENSMUST00000043577
Npbwr1	ENSMUST00000044180
St6galnac5	ENSMUST00000044278
Igfbpl1	ENSMUST00000044297
Grm1	ENSMUST00000044306
Foxa1	ENSMUST00000044380
Kcnk9	ENSMUST00000044624
Lgr6	ENSMUST00000044828
Ramp3	ENSMUST00000045374
Cftr	ENSMUST00000045706
Slc32a1	ENSMUST00000045738
Spon1	ENSMUST00000046687
Lhx9	ENSMUST00000046870
Igfbp2	ENSMUST00000047328
Piezo2	ENSMUST00000047480
Egr2	ENSMUST00000048289
Hoxb5	ENSMUST00000049272
Ttc29	ENSMUST00000049395
Spin2c	ENSMUST00000049999
Ccn3	ENSMUST00000050027
Elfn1	ENSMUST00000050519
Cited1	ENSMUST00000050551
Tmie	ENSMUST00000050958
Il31ra	ENSMUST00000051756
Onecut3	ENSMUST00000051773
Hoxb8	ENSMUST00000052650
Ckap2l	ENSMUST00000052708
Ppp1r17	ENSMUST00000052827
Adamts19	ENSMUST00000052907
Chst9	ENSMUST00000053017
Dmrt2	ENSMUST00000053068
Oxtr	ENSMUST00000053306
Zfpm2	ENSMUST00000053467
Pou3f1	ENSMUST00000053491
Foxo1	ENSMUST00000053764
Stxbp6	ENSMUST00000053768
Vwc2l	ENSMUST00000053922
Kctd8	ENSMUST00000054095
Ndnf	ENSMUST00000054351
Sox14	ENSMUST00000054819
Pou3f3	ENSMUST00000054883
Arhgap15	ENSMUST00000055776
Oprd1	ENSMUST00000056336
Vwc2	ENSMUST00000056344
Slc6a5	ENSMUST00000056442
Osr1	ENSMUST00000057021
Cnr1	ENSMUST00000057188
Lamp5	ENSMUST00000057503
Gpr101	ENSMUST00000057645
C1ql1	ENSMUST00000057849
Rxfp3	ENSMUST00000058007
Gpr149	ENSMUST00000058535
Pdgfd	ENSMUST00000058692
Cd24a	ENSMUST00000058714
Glra2	ENSMUST00000058787
Lhfp	ENSMUST00000059562
Npsr1	ENSMUST00000059650
Dsg2	ENSMUST00000059787
Scn4b	ENSMUST00000060125
Gpr4	ENSMUST00000060225
Nxph1	ENSMUST00000060369
Chrnb3	ENSMUST00000060943
Crh	ENSMUST00000061294
C1ql3	ENSMUST00000061545
Ust	ENSMUST00000061601
Trhde	ENSMUST00000061632
Marcksl1	ENSMUST00000062356
Gli2	ENSMUST00000062483
Cdh20	ENSMUST00000062528
Hcrtr2	ENSMUST00000063140
Agt	ENSMUST00000063278
Eya2	ENSMUST00000063433
Casr	ENSMUST00000063597
Sp8	ENSMUST00000063918
Epha3	ENSMUST00000064405
Nfib	ENSMUST00000064770
Adcyap1	ENSMUST00000064775
Scn5a	ENSMUST00000065196
Galr1	ENSMUST00000065224
Bcl11b	ENSMUST00000066060
Tll1	ENSMUST00000066166
Zic4	ENSMUST00000066384
Agtr1a	ENSMUST00000066412
Nkx2-4	ENSMUST00000067020
Gfap	ENSMUST00000067444
Sema5a	ENSMUST00000067458
Chn2	ENSMUST00000067741
Irs4	ENSMUST00000067841
A630012P03Rik	ENSMUST00000068507
Gja1	ENSMUST00000068581
Wls	ENSMUST00000068952
Megf11	ENSMUST00000068967
Dach1	ENSMUST00000069334
Gpc3	ENSMUST00000069360
Lancl3	ENSMUST00000069763
Slit3	ENSMUST00000069837
Chat	ENSMUST00000070125
Synpr	ENSMUST00000070323
Penk	ENSMUST00000070375
Ldb2	ENSMUST00000070748
Foxb1	ENSMUST00000071281
Nptx2	ENSMUST00000071782
Tnnt1	ENSMUST00000071798
Cgnl1	ENSMUST00000072899
Sema3e	ENSMUST00000073957
Otof	ENSMUST00000074171
Irx2	ENSMUST00000074372
Hmcn1	ENSMUST00000074783
Calcr	ENSMUST00000075644
Drd2	ENSMUST00000075764
Pdzrn3	ENSMUST00000075994
Ethe1	ENSMUST00000077191
Mab21l2	ENSMUST00000077524
Kcng2	ENSMUST00000077962
Rxfp1	ENSMUST00000078527
Kl	ENSMUST00000078856
Sorcs3	ENSMUST00000078880
Mctp2	ENSMUST00000079323
En1	ENSMUST00000079721
Mkx	ENSMUST00000079788
Mmel1	ENSMUST00000080559
Lhfpl5	ENSMUST00000080780
Ebf1	ENSMUST00000081265
Syt17	ENSMUST00000081574
Col18a1	ENSMUST00000081654
Gpx3	ENSMUST00000082430
Pappa	ENSMUST00000084501
Cacng3	ENSMUST00000084615
Hs3st2	ENSMUST00000084628
Gpr139	ENSMUST00000084650
Sv2b	ENSMUST00000085164
Slc17a7	ENSMUST00000085374
Barhl2	ENSMUST00000086795
Opalin	ENSMUST00000087176
Gda	ENSMUST00000087600
Cbln4	ENSMUST00000087950
Slc38a1	ENSMUST00000088454
Htr1d	ENSMUST00000088677
Ret	ENSMUST00000088790
Cntn6	ENSMUST00000089215
Tafa4	ENSMUST00000089295
Col8a1	ENSMUST00000089332
Fyb	ENSMUST00000090461
Gpr88	ENSMUST00000090473
Syt6	ENSMUST00000090697
Sp9	ENSMUST00000090813
Qrfpr	ENSMUST00000091227
Nr2f1	ENSMUST00000091458
Cntnap3	ENSMUST00000091554
Ctxn3	ENSMUST00000091892
Col11a1	ENSMUST00000092155
Medag	ENSMUST00000093110
Zbtb16	ENSMUST00000093852
Hoxb3	ENSMUST00000093944
Plpp4	ENSMUST00000094018
Hs3st3b1	ENSMUST00000094103
Whrn	ENSMUST00000095037
Nxph4	ENSMUST00000095266
Igf1	ENSMUST00000095360
Syndig1l	ENSMUST00000095550
Slc5a7	ENSMUST00000095712
Moxd1	ENSMUST00000095784
Abi3bp	ENSMUST00000096012
Egflam	ENSMUST00000096494
Ramp1	ENSMUST00000097648
Sox2	ENSMUST00000099151
Grem1	ENSMUST00000099575
Samd5	ENSMUST00000100070
Rprm	ENSMUST00000100089
Bmp4	ENSMUST00000100676
Abcc9	ENSMUST00000100827
Prok2	ENSMUST00000101120
Arhgap25	ENSMUST00000101197
Kcnip1	ENSMUST00000101368
Rasgrp1	ENSMUST00000102534
Pde1a	ENSMUST00000102655
Mog	ENSMUST00000102665
Col23a1	ENSMUST00000102765
Bnc2	ENSMUST00000102820
Nxph2	ENSMUST00000102945
Gata3	ENSMUST00000102976
Ighm	ENSMUST00000103426
Kitl	ENSMUST00000105283
Dcn	ENSMUST00000105287
Hs3st4	ENSMUST00000106437
Galnt18	ENSMUST00000106663
Tnc	ENSMUST00000107377
Lpar1	ENSMUST00000107570
Klk6	ENSMUST00000107968
Car4	ENSMUST00000108076
Mecom	ENSMUST00000108271
Maf	ENSMUST00000109104
Tshz2	ENSMUST00000109159
Kcng1	ENSMUST00000109191
Wnt7b	ENSMUST00000109424
Lncenc1	ENSMUST00000109431
Vcan	ENSMUST00000109546
Tox3	ENSMUST00000109621
Nfix	ENSMUST00000109764
Syndig1	ENSMUST00000109935
Foxa2	ENSMUST00000109964
Gli3	ENSMUST00000110510
Mpped2	ENSMUST00000111063
Pax6	ENSMUST00000111087
Caln1	ENSMUST00000111288
Pcp4l1	ENSMUST00000111332
Tcf7l2	ENSMUST00000111656
Rbp4	ENSMUST00000112335
Ltbp1	ENSMUST00000112516
Serpinb8	ENSMUST00000112706
Lypd6	ENSMUST00000112712
Rorb	ENSMUST00000112832
Shroom3	ENSMUST00000113054
Adamts9	ENSMUST00000113438
Hopx	ENSMUST00000113453
Fbln2	ENSMUST00000113498
Osbpl3	ENSMUST00000114468
Gabrq	ENSMUST00000114553
Igsf1	ENSMUST00000114893
Arhgap36	ENSMUST00000114904
Grm8	ENSMUST00000115323
Met	ENSMUST00000115443
Ctss	ENSMUST00000116304
Skor1	ENSMUST00000116613
Otx2	ENSMUST00000118578
Meis1	ENSMUST00000118661
Bcl11a	ENSMUST00000118955
Tmem132c	ENSMUST00000119026
Spock3	ENSMUST00000119068
Kcnmb2	ENSMUST00000119310
Egfem1	ENSMUST00000119598
Adamtsl1	ENSMUST00000120678
Tbx3	ENSMUST00000121021
Syt2	ENSMUST00000121990
Tafa1	ENSMUST00000122120
Klhl14	ENSMUST00000122333
Shisa6	ENSMUST00000123454
Barhl1	ENSMUST00000124059
Dmbx1	ENSMUST00000124071
Prlr	ENSMUST00000124470
Apela	ENSMUST00000124790
Pde11a	ENSMUST00000124825
A830036E02Rik	ENSMUST00000128904
Gfra1	ENSMUST00000129100
Ccbe1	ENSMUST00000130300
Fign	ENSMUST00000131615
Ntng1	ENSMUST00000133268
C230014O12Rik	ENSMUST00000134921
Pif1	ENSMUST00000136205
Ddc	ENSMUST00000136810
Ung	ENSMUST00000137402
Pou6f2	ENSMUST00000139064
Pou4f1	ENSMUST00000139505
Adra1b	ENSMUST00000139906
Lsp1	ENSMUST00000140626
Adamts2	ENSMUST00000142118
Nos1	ENSMUST00000142742
Dgkk	ENSMUST00000145302
Myo5b	ENSMUST00000146253
Sulf2	ENSMUST00000146497
St18	ENSMUST00000151015
G630016G05Rik	ENSMUST00000152412
Hspg2	ENSMUST00000155648
Gpr39	ENSMUST00000159359
Adra1a	ENSMUST00000159365
Tcerg1l	ENSMUST00000160436
Oprk1	ENSMUST00000160777
Reln	ENSMUST00000160791
Ecel1	ENSMUST00000160810
9330158H04Rik	ENSMUST00000161255
Sv2c	ENSMUST00000161263
Prkg2	ENSMUST00000161490
Glis3	ENSMUST00000162022
Shox2	ENSMUST00000162098
Nwd2	ENSMUST00000162757
Lmo3	ENSMUST00000162772
Lypd1	ENSMUST00000162899
Sla	ENSMUST00000164163
Htr7	ENSMUST00000164639
Mrpl16	ENSMUST00000167199
Corin	ENSMUST00000167460
Unc5d	ENSMUST00000168630
Cd36	ENSMUST00000169095
Cbln2	ENSMUST00000169470
Ebf3	ENSMUST00000169486
Cbln1	ENSMUST00000169693
Vsx2	ENSMUST00000169934
Mdga1	ENSMUST00000171691
Chrm2	ENSMUST00000172278
Ttc6	ENSMUST00000172939
Dio3	ENSMUST00000173014
Slit2	ENSMUST00000173107
Ptger3	ENSMUST00000173533
Dlk1	ENSMUST00000173539
Ndst4	ENSMUST00000173932
Grp	ENSMUST00000173985
Emx2	ENSMUST00000174353
Pitx2	ENSMUST00000174661
Six3	ENSMUST00000175898
Onecut2	ENSMUST00000175965
Zfp536	ENSMUST00000176129
Ebf2	ENSMUST00000176161
Zfhx4	ENSMUST00000176383
Zeb2	ENSMUST00000176438
Nkx2-1	ENSMUST00000178477
Edaradd	ENSMUST00000179308
Tmem215	ENSMUST00000179526
B230323A14Rik	ENSMUST00000180488
Baiap3	ENSMUST00000182056
Htr1b	ENSMUST00000183482
Unc13c	ENSMUST00000184666
Rgs6	ENSMUST00000186458
Chrm3	ENSMUST00000187510
Prrxl1	ENSMUST00000189022
2900052N01Rik	ENSMUST00000189828
Dchs2	ENSMUST00000191829
4930509J09Rik	ENSMUST00000194514
Nhlh2	ENSMUST00000196324
Prom1	ENSMUST00000196378
Hgf	ENSMUST00000199581
Pparg	ENSMUST00000203732
Tacr1	ENSMUST00000203775
Kcnj8	ENSMUST00000203945
Cyp26b1	ENSMUST00000205228
Lhx8	ENSMUST00000205251
Sox6	ENSMUST00000206034
Ankfn1	ENSMUST00000208932
C030029H02Rik	ENSMUST00000210209
Htr3a	ENSMUST00000217289
Fxyd6	ENSMUST00000217381
Kcns3	ENSMUST00000217974
Rmst	ENSMUST00000218060
Tafa2	ENSMUST00000219723
Crhbp	ENSMUST00000221025
Drd1	ENSMUST00000221470
Adgrv1	ENSMUST00000224088
Pnoc	ENSMUST00000224594
Adgrf5	ENSMUST00000225962
Rspo2	ENSMUST00000226810
D130079A08Rik	ENSMUST00000228095
Grik1	ENSMUST00000228188
Cdh9	ENSMUST00000228307
D130009I18Rik	ENSMUST00000228435
St3gal1	ENSMUST00000229028
Gm30564	ENSMUST00000229885
Drd3	ENSMUST00000229953
Sox10	ENSMUST00000230532
Cdkn1a	ENSMUST00000233296
Qpct	ENSMUST00000233916
Zfp521	ENSMUST00000234410
Gal	ENSMUST00000237521
Aqp4	ENSMUST00000238946
