## Supplementary Table 8 for "A high-resolution transcriptomic and spatial atlas of cell types in the whole mouse brain"

### Sheet: TF_markers
Aff1
Aff2
Aff3
Ar
Arid3b
Arid5b
Arid5a
Jarid2
Kdm5b
Kdm5d
Arid3c
Npas1
Npas3
Hif1a
Sim2
Myf5
Mlxipl
Twist2
Id3
Arnt2
Ahr
Hey2
Sim1
Ascl1
Id2
Id4
Hes1
Mxi1
Bhlhe22
Npas2
Usf1
Neurog2
Tal1
Hes3
Bhlhe40
Bhlhe41
Tcf12
Heyl
Scx
Neurod1
Mitf
Twist1
Atoh7
Mycn
Atoh8
Neurod6
Neurod2
Olig2
Arntl2
Hey1
Id1
Bhlhe23
Olig3
Olig1
Hes5
Nhlh2
Nhlh1
Tcf4
Arntl
Hes6
Atoh1
Hlf
Ddit3
Atf7
Creb5
Cebpb
Cbfb
Ebf3
Ebf2
Ebf4
Ebf1
Nr2f2
Nr2f1
Grhl1
Carhsp1
Ybx1
Csdc2
Lin28b
Nfix
Nfib
Nfia
Nfic
Satb1
Cux1
Cux2
Onecut1
Onecut3
Onecut2
Satb2
Dmrtb1
Dmrt3
Dmrta2
Dmrt2
E2f3
E2f2
E2f7
E2f1
E2f5
Tfdp2
Tfdp1
Nr1h2
Etv1
Elk3
Elk1
Ehf
Etv5
Fli1
Etv4
Ets2
Spdef
Etv6
Elf4
Ets1
Erg
Erf
Fev
Foxg1
Foxp4
Foxp2
Foxp1
Foxn3
Foxj1
Foxn2
Foxa2
Foxq1
Foxo1
Foxc1
Foxd4
Foxo6
Foxd2
Foxb1
Foxd3
Foxd1
Foxa1
Nr3c1
Gtf2ird1
Sox9
Bbx
Sox8
Tcf7l2
Sox17
Lef1
Sox10
Sox5
Sox3
Sox6
Tcf7l1
Sox21
Sox11
Sox13
Tox2
Sox2
Sox4
Hmgb2
Tox3
Tox
Hmgb3
Hmga1
Hmga2
Lhx2
Hoxb6
Hoxa4
Sebox
Nkx2-1
Irx2
Hoxc6
Evx2
Evx1
Phox2a
Phox2b
Lhx1
Lhx9
Meis1
Gsc
Six6
Vsx2
Pitx1
Irx4
Otp
Hoxc5
Gsc2
Dlx2
Six2
Rax
Tlx1
Lbx1
Pitx3
Zfhx4
Lhx4
Prrx1
Lmx1a
Barhl1
Lhx6
Lhx3
Meis2
Nkx2-2
Shox2
Pitx2
Lhx8
Dmbx1
Uncx
Lhx5
Dlx6
Dlx5
Irx3
Irx5
Irx6
Pbx4
Barx2
Emx1
Barhl2
Gbx2
Hdx
Nkx6-1
Arx
Pknox2
Hoxa7
Hoxa5
Hoxb4
Hoxb5
Pbx3
Hoxb7
Lmx1b
Six3
Zfhx3
En2
Hmx3
Tlx3
Zfhx2
Nkx6-2
Crx
Prrxl1
Dlx1
Isl1
Hoxd4
Emx2
Dbx2
Msx1
Nkx1-2
Hoxb3
Hmx2
Six1
Pbx1
Gsx1
Nkx2-4
Bsx
Hoxb8
En1
Nkx2-9
Hopx
Irx1
Mkx
Tgif2
Nkx6-3
Gbx1
Zhx2
Hoxc4
Hoxb2
Hoxd3
Hoxa3
Hsf4
Lcorl
Irf1
Irf5
Irf8
Baz2b
Mecp2
Setdb2
Smad4
Smad7
Smad9
Smad1
Smad3
Smad6
Myb
Rcor2
Terf2
Nfyc
Nrf1
Nr4a1
Nr4a2
Nr4a3
Esr1
Trp73
Pax2
Pax3
Pax5
Pax8
Pax6
Pax7
Sub1
Pou2f2
Pou6f2
Pou4f3
Pou2f1
Pou4f2
Pou2f3
Pou3f3
Pou4f1
Pou3f2
Pou3f4
Pou3f1
Pparg
Ppard
Ppara
Pgr
Prox1
Nr2e1
Esrra
Nr5a2
Nr5a1
Nr6a1
Rfx4
Rfx2
Rfx3
Rel
Nfatc2
Nfkb1
Nfatc1
Rora
Rorb
Runx1
Runx2
Gmeb1
Sp110
Mef2c
Mef2a
Stat3
Stat5a
Stat5b
Stat4
Tbx21
Tbx3
Tbx19
Tbx20
Tbx18
Eomes
Tbr1
Tead4
Tead1
Crebl2
Fosb
Nfe2l2
Mafk
Fos
Tef
Atf3
Batf3
Creb3l1
Creb3
Fosl2
Nfe2l3
Atf5
Creb3l2
Bach2
Nrl
Atf4
Mafa
Jun
Junb
Maf
Nfil3
Dbp
Crem
Jund
Mafb
Otx1
Otx2
Thap3
Rxrg
Rxra
Rarb
Nr1d1
Esr2
Esrrb
Thrb
Vdr
Esrrg
Nr3c2
Rara
Nr1h4
Tsc22d1
Tsc22d4
Tsc22d3
Tulp3
Tub
Tulp1
Zbtb4
Bcl6
Zbtb20
Zbtb46
Zbtb7c
Zbtb16
2700081O15Rik
Klf6
Bcl11a
Peg3
Zim1
Klf4
Klf5
Hivep2
Wt1
Ikzf3
Ikzf1
Plagl1
Tshz3
Gli3
Hivep1
Fezf2
Zfpm2
Zeb1
Zfp521
Sall3
Gli1
Zfp711
Klf7
Ikzf2
Zeb2
Mecom
Zfp618
Bnc2
Hivep3
Klf3
Rest
Fezf1
Prdm5
Zfp275
Sall1
Zic1
Egr3
Klf9
Glis1
Zfp57
Zic4
Ovol2
Klf10
Zbtb42
Egr2
Prdm1
Egr1
Zkscan16
Rreb1
Prdm16
Prdm13
Klf8
Zic5
Zfp536
Zfp612
Zfp688
Zfp423
Insm2
Tshz1
Tshz2
Bcl11b
Scrt1
Osr1
Gli2
Sp8
Sall2
Zfpm1
Zfp697
Zfp831
Zfp366
Klf13
Zfp961
Glis3
Klf2
Zfp811
Zfp580
Zfp516
Zfp637
Scrt2
Zfp941
Zic2
Trerf1
Zic3
Insm1
Zfp467
Sp9
Zfp114
Prdm6
Zfp827
Egr4
Klf12
Zfp808
Sp5
Gm14325
Gm6710
Prdm12
Myt1
St18
L3mbtl4
Myt1l
Gata2
Gata3
Trps1
Mta3
Litaf
Zmiz1

### Sheet: tf.gene.mod
mod_id	gene	tau.sc
1	Fezf2	0.95
1	Ovol2	0.96
1	Emx1	0.94
1	E2f1	0.87
1	Nr4a2	0.89
1	Satb2	0.91
1	Tbr1	0.89
2	Satb1	0.67
2	Sox5	0.66
2	Foxo6	0.85
2	Foxg1	0.77
2	Npas2	0.68
2	Zfp831	0.79
2	Klf10	0.77
2	Erf	0.77
2	Smad3	0.81
2	Runx2	0.76
3	Pparg	0.84
2	Egr4	0.88
2	Egr3	0.85
2	Nr4a3	0.81
2	Nr4a1	0.75
2	Fosl2	0.83
2	Egr1	0.64
4	Junb	0.78
4	Fosb	0.89
4	Fos	0.79
5	Neurod6	0.9
5	Neurod2	0.83
5	Bhlhe22	0.87
5	Neurod1	0.87
6	Zbtb16	0.69
6	Zeb2	0.74
6	Id2	0.76
6	Nfix	0.69
6	Nfib	0.65
6	Nfia	0.68
7	Prox1	0.88
7	St18	0.91
8	Nkx2-1	0.94
8	Lhx6	0.96
8	Lhx8	0.99
8	Arx	0.89
8	Dlx2	0.89
8	Dlx1	0.87
8	Dlx6	0.85
8	Dlx5	0.91
8	Sp9	0.88
8	Sp8	0.95
8	Isl1	0.92
9	Pax6	0.93
9	Sall3	0.96
10	Sox21	0.96
10	Otx2	0.95
11	Prdm16	0.82
11	Prdm12	0.98
11	Zic3	0.91
11	Zic4	0.88
11	Zic1	0.8
11	Zic2	0.89
11	Zic5	0.89
12	Glis1	0.86
13	Lhx2	0.86
13	Lhx9	0.88
13	Shox2	0.91
13	Tcf7l2	0.86
13	Gbx2	0.97
13	Lef1	0.9
14	Six3	0.91
14	Six6	0.99
15	Foxb1	0.99
15	Pitx2	0.97
15	Sim1	0.96
15	Otp	0.94
16	Onecut2	0.85
16	Onecut3	0.96
16	Onecut1	0.94
17	Ebf2	0.9
17	Ebf3	0.82
17	Ebf1	0.82
18	Pou3f1	0.9
18	Irx1	0.92
18	Irx2	0.9
18	Irx5	0.89
18	Irx3	0.92
19	Bsx	0.98
19	Tbx3	0.98
20	Eomes	0.99
21	Dmrtb1	0.95
22	Nr2e1	0.97
22	Nkx2-4	0.98
22	Prdm13	0.99
23	Esr2	0.96
24	Gsx1	0.99
24	Hmx3	0.97
24	Hmx2	0.97
25	Sox3	0.94
26	Foxd2	0.989977
27	Otx1	0.97
28	Barhl2	0.95
28	Barhl1	0.96
29	Dmrta2	0.96
29	Emx2	0.95
30	Fev	0.996508
31	Evx2	0.98
32	Lhx3	0.99
32	Lhx4	0.99
32	Vsx2	0.98
33	Pou4f1	0.96
33	Pou4f2	0.97
33	Pou4f3	0.99
34	Dmbx1	0.987892
35	Phox2b	0.98
35	Nkx6-1	0.97
35	Pax8	0.96
35	Pax2	0.95
35	Pax7	0.97
36	Uncx	0.84
36	Lhx1	0.86
36	Lhx5	0.82
37	Gata3	0.91
37	Tal1	0.9
37	Gata2	0.95
38	Pax5	0.96
38	En1	0.94
38	En2	0.92
39	Olig3	0.99648
40	Gbx1	0.97
41	Tbx20	0.999452
40	Hoxa5	0.96
40	Hoxb3	0.9
40	Hoxd3	0.95
40	Hoxb2	0.91
40	Hoxc4	0.95
40	Hoxa4	0.95
40	Hoxb4	0.94
40	Hoxb5	0.95
40	Hoxa3	0.93
40	Hoxd4	0.96
40	Hoxb6	0.98
40	Hoxb7	0.99
40	Hoxb8	0.99
42	Lmx1b	0.95
42	Lmx1a	0.97
42	Pitx3	0.99
42	Foxa1	0.98
42	Foxa2	0.99
43	Foxd3	0.994306
44	Scrt2	0.8
44	Esrrb	0.94
45	Mafb	0.93
45	Maf	0.89
45	Mafa	0.97
45	Arid5a	0.94
42	Lbx1	0.97
42	Prrxl1	0.97
42	Tlx3	0.98
46	Six1	0.997411
47	Setdb2	0.85
47	Crx	1
47	Tulp1	1
47	Rax	1
48	Sox2	0.82
48	Sox6	0.9
48	Foxo1	0.83
48	Pax3	0.98
48	Gli3	0.94
48	Gli2	0.97
48	Sox9	0.93
48	Rfx4	0.95
48	Prrx1	0.97
48	Tcf7l1	0.95
48	Ppara	0.97
48	Gli1	0.99
48	Dbx2	0.96
48	Etv4	0.92
48	Sox13	0.88
49	Hes3	0.998057
50	Creb3l1	0.94
50	Insm1	0.86
50	Hopx	0.87
50	Carhsp1	0.91
50	Creb5	0.93
50	Glis3	0.94
50	Rfx2	0.92
51	Spdef	0.975349
52	Foxj1	0.96
52	Hes1	0.9
52	Msx1	0.99
52	Id3	0.96
52	Id1	0.97
52	Smad6	0.97
53	Nkx6-2	0.98
53	Nkx2-2	0.96
53	Sox8	0.93
53	Olig1	0.97
53	Olig2	0.99
53	Sox10	0.98
53	Hes5	0.94
54	Creb3l2	0.81
54	Myb	0.95
54	Bnc2	0.95
54	Six2	1
54	Prdm6	0.99
54	Twist1	0.98
54	Foxd1	0.99
54	Tbx18	0.99
54	Foxc1	0.99
54	Osr1	0.99
55	Mecom	0.98
55	Foxq1	0.99
55	Erg	0.99
55	Sox17	1
55	Zfp366	0.99
56	Rorb	0.78
56	Bcl6	0.75
56	Rreb1	0.83
56	Klf3	0.76
56	Rest	0.84
56	Aff1	0.85
56	Nfe2l2	0.9
56	Hmgb2	0.89
56	Nfatc1	0.96
56	Litaf	0.87
56	Klf2	0.97
56	Klf4	0.96
56	Ets1	0.97
56	Elk3	0.86
56	Sall1	0.96
56	Irf1	0.91
56	Cebpb	0.84
56	Atf3	0.97
56	Rel	0.87
56	Irf8	0.98
56	Irf5	0.99
56	Runx1	0.97
56	Fli1	0.98
56	Ikzf1	0.99
56	Elf4	0.98
56	Sp110	0.99
56	Mlxipl	0.97
56	Batf3	0.99
56	Ikzf3	0.99
56	Stat4	0.99
57	Zfp536	0.62
57	Zbtb7c	0.72
57	Nr2f1	0.54
57	Nr2f2	0.7
57	Bcl11b	0.71
57	Bcl11a	0.6
57	Tox	0.63
57	Tox3	0.65
57	Meis2	0.7
57	Meis1	0.77
57	Id4	0.66
57	Pou6f2	0.82
57	Klf5	0.87
57	Pou3f3	0.64
57	Pou3f2	0.72
57	Pou3f4	0.83
57	Zfhx4	0.62
57	Foxp2	0.8
